# MMMVI: Detecting SARS-CoV-2 Variants of Concern in Metagenomic Wastewater Samples

**DOI:** 10.1101/2021.06.14.448421

**Authors:** Dillon O.R. Barker, Cody J. Buchanan, Chrystal Landgraff, Eduardo N. Taboada

## Abstract

**Motivation:** SARS-CoV-2 is the causative agent of the COVID-19 pandemic. Variants of Concern (VOCs) and Variants of Interest (VOIs) are lineages that represent a greater risk to public health, and can be differentiated from the wildtype virus based on unique profiles of signature mutations. Metagenomic sequence analysis of wastewater represents an emerging form of surveillance that can capture early signal for these variants in a community prior to detection through public health testing or genomic surveillance activities. However, because multiple viral genomes are likely to be present in a metagenomic sample, additional analytical scrutiny of the sequencing reads beyond variant calling is needed to increase confidence in diagnostic determinations.

**Results:** Where multiple signature mutations are present on a given read, they can be used as enhanced biomarkers to confirm the presence of a VOC/VOI in the sample. We have developed MMMVI, a tool to aggregate and report on the likely presence of a VOC/VOI in a set of metagenomic reads based on the detection of reads bearing multiple signature mutations.

**Availability:** MMMVI is implemented in Python, and is available under the MIT licence from https://github.com/dorbarker/voc-identify/
