## Supplementary material for "MMMVI: Detecting SARS-CoV-2 Variants of Concern in Metagenomic Wastewater Samples": Example Output: B.1.1.7.txt

	[11288-11296]del	[21765-21770]del	[21991-21993]del	A23063T	A28095T	A28111G	C14676T	C23271A	C23604A	C23709T	C27092T	C27972T	C28791T	C28977T	C3267T	C5388A	C7843T	G23012A	G24914C	G28048T	G29465A	GAT28280CTA	T24506G	T6954C
[11288-11296]del	0	0	0	0	0	0	0	0	0	0	0	0	0	0	0	0	0	0	0	0	0	0	0	0
[21765-21770]del	0	1483	16	0	0	0	0	0	0	0	0	0	0	0	0	0	0	0	0	0	0	0	0	0
[21991-21993]del	0	16	1165	0	0	0	0	0	0	0	0	0	0	0	0	0	0	0	0	0	0	0	0	0
A23063T	0	0	0	24	0	0	0	4	0	0	0	0	0	0	0	0	0	0	0	0	0	0	0	0
A28095T	0	0	0	0	33059	30462	0	0	0	0	0	9360	0	0	0	0	0	0	0	26170	0	4608	0	0
A28111G	0	0	0	0	30462	33008	0	0	0	0	0	7411	0	0	0	0	0	0	0	23686	0	6418	0	0
C14676T	0	0	0	0	0	0	1589	0	0	0	0	0	0	0	0	0	0	0	0	0	0	0	0	0
C23271A	0	0	0	4	0	0	0	17	0	0	0	0	0	0	0	0	0	0	0	0	0	0	0	0
C23604A	0	0	0	0	0	0	0	0	156	51	0	0	0	0	0	0	0	0	0	0	0	0	0	0
C23709T	0	0	0	0	0	0	0	0	51	205	0	0	0	0	0	0	0	0	0	0	0	0	0	0
C27092T	0	0	0	0	0	0	0	0	0	0	0	0	0	0	0	0	0	0	0	0	0	0	0	0
C27972T	0	0	0	0	9360	7411	0	0	0	0	0	28996	0	0	0	0	0	0	0	15397	0	0	0	0
C28791T	0	0	0	0	0	0	0	0	0	0	0	0	5	0	0	0	0	0	0	0	0	0	0	0
C28977T	0	0	0	0	0	0	0	0	0	0	0	0	0	18976	0	0	0	0	0	0	0	0	0	0
C3267T	0	0	0	0	0	0	0	0	0	0	0	0	0	0	3	0	0	0	0	0	0	0	0	0
C5388A	0	0	0	0	0	0	0	0	0	0	0	0	0	0	0	70	0	0	0	0	0	0	0	0
C7843T	0	0	0	0	0	0	0	0	0	0	0	0	0	0	0	0	0	0	0	0	0	0	0	0
G23012A	0	0	0	0	0	0	0	0	0	0	0	0	0	0	0	0	0	0	0	0	0	0	0	0
G24914C	0	0	0	0	0	0	0	0	0	0	0	0	0	0	0	0	0	0	3589	0	0	0	0	0
G28048T	0	0	0	0	26170	23686	0	0	0	0	0	15397	0	0	0	0	0	0	0	32745	0	329	0	0
G29465A	0	0	0	0	0	0	0	0	0	0	0	0	0	0	0	0	0	0	0	0	8	0	0	0
GAT28280CTA	0	0	0	0	4608	6418	0	0	0	0	0	0	0	0	0	0	0	0	0	329	0	31464	0	0
T24506G	0	0	0	0	0	0	0	0	0	0	0	0	0	0	0	0	0	0	0	0	0	0	241	0
T6954C	0	0	0	0	0	0	0	0	0	0	0	0	0	0	0	0	0	0	0	0	0	0	0	1000
