## Supplementary material for "MMMVI: Detecting SARS-CoV-2 Variants of Concern in Metagenomic Wastewater Samples": Example Output: P.1.txt

	[11288-11296]del	28262AACA	A22812C	A23063T	A5648C	C12778T	C13860T	C21614T	C21621A	C21638T	C23525T	C24642T	C2749T	C28512G	C3828T	G21974T	G22132T	G23012A	G25912T	G28167A	T733C
[11288-11296]del	0	0	0	0	0	0	0	0	0	0	0	0	0	0	0	0	0	0	0	0	0
28262AACA	0	0	0	0	0	0	0	0	0	0	0	0	0	0	0	0	0	0	0	0	0
A22812C	0	0	0	0	0	0	0	0	0	0	0	0	0	0	0	0	0	0	0	0	0
A23063T	0	0	0	24	0	0	0	0	0	0	0	0	0	0	0	0	0	0	0	0	0
A5648C	0	0	0	0	0	0	0	0	0	0	0	0	0	0	0	0	0	0	0	0	0
C12778T	0	0	0	0	0	2	0	0	0	0	0	0	0	0	0	0	0	0	0	0	0
C13860T	0	0	0	0	0	0	0	0	0	0	0	0	0	0	0	0	0	0	0	0	0
C21614T	0	0	0	0	0	0	0	0	0	0	0	0	0	0	0	0	0	0	0	0	0
C21621A	0	0	0	0	0	0	0	0	1	0	0	0	0	0	0	0	0	0	0	0	0
C21638T	0	0	0	0	0	0	0	0	0	0	0	0	0	0	0	0	0	0	0	0	0
C23525T	0	0	0	0	0	0	0	0	0	0	0	0	0	0	0	0	0	0	0	0	0
C24642T	0	0	0	0	0	0	0	0	0	0	0	0	0	0	0	0	0	0	0	0	0
C2749T	0	0	0	0	0	0	0	0	0	0	0	0	0	0	0	0	0	0	0	0	0
C28512G	0	0	0	0	0	0	0	0	0	0	0	0	0	3	0	0	0	0	0	0	0
C3828T	0	0	0	0	0	0	0	0	0	0	0	0	0	0	1	0	0	0	0	0	0
G21974T	0	0	0	0	0	0	0	0	0	0	0	0	0	0	0	0	0	0	0	0	0
G22132T	0	0	0	0	0	0	0	0	0	0	0	0	0	0	0	0	0	0	0	0	0
G23012A	0	0	0	0	0	0	0	0	0	0	0	0	0	0	0	0	0	0	0	0	0
G25912T	0	0	0	0	0	0	0	0	0	0	0	0	0	0	0	0	0	0	2	0	0
G28167A	0	0	0	0	0	0	0	0	0	0	0	0	0	0	0	0	0	0	0	8	0
T733C	0	0	0	0	0	0	0	0	0	0	0	0	0	0	0	0	0	0	0	0	1
