## Supplementary material for "MMMVI: Detecting SARS-CoV-2 Variants of Concern in Metagenomic Wastewater Samples": Example Output: B.1.1.7.txt

	denominator	numerator	ratio
0	[11288-11296]del	[11288-11296]del	0.0
1	[11288-11296]del	[21765-21770]del	0.0
2	[11288-11296]del	[21991-21993]del	0.0
3	[11288-11296]del	A23063T	0.0
4	[11288-11296]del	A28095T	0.0
5	[11288-11296]del	A28111G	0.0
6	[11288-11296]del	C14676T	0.0
7	[11288-11296]del	C23271A	0.0
8	[11288-11296]del	C23604A	0.0
9	[11288-11296]del	C23709T	0.0
10	[11288-11296]del	C27092T	0.0
11	[11288-11296]del	C27972T	0.0
12	[11288-11296]del	C28791T	0.0
13	[11288-11296]del	C28977T	0.0
14	[11288-11296]del	C3267T	0.0
15	[11288-11296]del	C5388A	0.0
16	[11288-11296]del	C7843T	0.0
17	[11288-11296]del	G23012A	0.0
18	[11288-11296]del	G24914C	0.0
19	[11288-11296]del	G28048T	0.0
20	[11288-11296]del	G29465A	0.0
21	[11288-11296]del	GAT28280CTA	0.0
22	[11288-11296]del	T24506G	0.0
23	[11288-11296]del	T6954C	0.0
24	[21765-21770]del	[11288-11296]del	0.0
25	[21765-21770]del	[21765-21770]del	1.0
26	[21765-21770]del	[21991-21993]del	0.01078894133513149
27	[21765-21770]del	A23063T	0.0
28	[21765-21770]del	A28095T	0.0
29	[21765-21770]del	A28111G	0.0
30	[21765-21770]del	C14676T	0.0
31	[21765-21770]del	C23271A	0.0
32	[21765-21770]del	C23604A	0.0
33	[21765-21770]del	C23709T	0.0
34	[21765-21770]del	C27092T	0.0
35	[21765-21770]del	C27972T	0.0
36	[21765-21770]del	C28791T	0.0
37	[21765-21770]del	C28977T	0.0
38	[21765-21770]del	C3267T	0.0
39	[21765-21770]del	C5388A	0.0
40	[21765-21770]del	C7843T	0.0
41	[21765-21770]del	G23012A	0.0
42	[21765-21770]del	G24914C	0.0
43	[21765-21770]del	G28048T	0.0
44	[21765-21770]del	G29465A	0.0
45	[21765-21770]del	GAT28280CTA	0.0
46	[21765-21770]del	T24506G	0.0
47	[21765-21770]del	T6954C	0.0
48	[21991-21993]del	[11288-11296]del	0.0
49	[21991-21993]del	[21765-21770]del	0.013733905579399141
50	[21991-21993]del	[21991-21993]del	1.0
51	[21991-21993]del	A23063T	0.0
52	[21991-21993]del	A28095T	0.0
53	[21991-21993]del	A28111G	0.0
54	[21991-21993]del	C14676T	0.0
55	[21991-21993]del	C23271A	0.0
56	[21991-21993]del	C23604A	0.0
57	[21991-21993]del	C23709T	0.0
58	[21991-21993]del	C27092T	0.0
59	[21991-21993]del	C27972T	0.0
60	[21991-21993]del	C28791T	0.0
61	[21991-21993]del	C28977T	0.0
62	[21991-21993]del	C3267T	0.0
63	[21991-21993]del	C5388A	0.0
64	[21991-21993]del	C7843T	0.0
65	[21991-21993]del	G23012A	0.0
66	[21991-21993]del	G24914C	0.0
67	[21991-21993]del	G28048T	0.0
68	[21991-21993]del	G29465A	0.0
69	[21991-21993]del	GAT28280CTA	0.0
70	[21991-21993]del	T24506G	0.0
71	[21991-21993]del	T6954C	0.0
72	A23063T	[11288-11296]del	0.0
73	A23063T	[21765-21770]del	0.0
74	A23063T	[21991-21993]del	0.0
75	A23063T	A23063T	1.0
76	A23063T	A28095T	0.0
77	A23063T	A28111G	0.0
78	A23063T	C14676T	0.0
79	A23063T	C23271A	0.16666666666666666
80	A23063T	C23604A	0.0
81	A23063T	C23709T	0.0
82	A23063T	C27092T	0.0
83	A23063T	C27972T	0.0
84	A23063T	C28791T	0.0
85	A23063T	C28977T	0.0
86	A23063T	C3267T	0.0
87	A23063T	C5388A	0.0
88	A23063T	C7843T	0.0
89	A23063T	G23012A	0.0
90	A23063T	G24914C	0.0
91	A23063T	G28048T	0.0
92	A23063T	G29465A	0.0
93	A23063T	GAT28280CTA	0.0
94	A23063T	T24506G	0.0
95	A23063T	T6954C	0.0
96	A28095T	[11288-11296]del	0.0
97	A28095T	[21765-21770]del	0.0
98	A28095T	[21991-21993]del	0.0
99	A28095T	A23063T	0.0
100	A28095T	A28095T	1.0
101	A28095T	A28111G	0.9214434798390756
102	A28095T	C14676T	0.0
103	A28095T	C23271A	0.0
104	A28095T	C23604A	0.0
105	A28095T	C23709T	0.0
106	A28095T	C27092T	0.0
107	A28095T	C27972T	0.2831301612268974
108	A28095T	C28791T	0.0
109	A28095T	C28977T	0.0
110	A28095T	C3267T	0.0
111	A28095T	C5388A	0.0
112	A28095T	C7843T	0.0
113	A28095T	G23012A	0.0
114	A28095T	G24914C	0.0
115	A28095T	G28048T	0.7916149913790496
116	A28095T	G29465A	0.0
117	A28095T	GAT28280CTA	0.1393871562963187
118	A28095T	T24506G	0.0
119	A28095T	T6954C	0.0
120	A28111G	[11288-11296]del	0.0
121	A28111G	[21765-21770]del	0.0
122	A28111G	[21991-21993]del	0.0
123	A28111G	A23063T	0.0
124	A28111G	A28095T	0.9228671837130392
125	A28111G	A28111G	1.0
126	A28111G	C14676T	0.0
127	A28111G	C23271A	0.0
128	A28111G	C23604A	0.0
129	A28111G	C23709T	0.0
130	A28111G	C27092T	0.0
131	A28111G	C27972T	0.2245213281628696
132	A28111G	C28791T	0.0
133	A28111G	C28977T	0.0
134	A28111G	C3267T	0.0
135	A28111G	C5388A	0.0
136	A28111G	C7843T	0.0
137	A28111G	G23012A	0.0
138	A28111G	G24914C	0.0
139	A28111G	G28048T	0.7175836160930683
140	A28111G	G29465A	0.0
141	A28111G	GAT28280CTA	0.19443771206980126
142	A28111G	T24506G	0.0
143	A28111G	T6954C	0.0
144	C14676T	[11288-11296]del	0.0
145	C14676T	[21765-21770]del	0.0
146	C14676T	[21991-21993]del	0.0
147	C14676T	A23063T	0.0
148	C14676T	A28095T	0.0
149	C14676T	A28111G	0.0
150	C14676T	C14676T	1.0
151	C14676T	C23271A	0.0
152	C14676T	C23604A	0.0
153	C14676T	C23709T	0.0
154	C14676T	C27092T	0.0
155	C14676T	C27972T	0.0
156	C14676T	C28791T	0.0
157	C14676T	C28977T	0.0
158	C14676T	C3267T	0.0
159	C14676T	C5388A	0.0
160	C14676T	C7843T	0.0
161	C14676T	G23012A	0.0
162	C14676T	G24914C	0.0
163	C14676T	G28048T	0.0
164	C14676T	G29465A	0.0
165	C14676T	GAT28280CTA	0.0
166	C14676T	T24506G	0.0
167	C14676T	T6954C	0.0
168	C23271A	[11288-11296]del	0.0
169	C23271A	[21765-21770]del	0.0
170	C23271A	[21991-21993]del	0.0
171	C23271A	A23063T	0.23529411764705882
172	C23271A	A28095T	0.0
173	C23271A	A28111G	0.0
174	C23271A	C14676T	0.0
175	C23271A	C23271A	1.0
176	C23271A	C23604A	0.0
177	C23271A	C23709T	0.0
178	C23271A	C27092T	0.0
179	C23271A	C27972T	0.0
180	C23271A	C28791T	0.0
181	C23271A	C28977T	0.0
182	C23271A	C3267T	0.0
183	C23271A	C5388A	0.0
184	C23271A	C7843T	0.0
185	C23271A	G23012A	0.0
186	C23271A	G24914C	0.0
187	C23271A	G28048T	0.0
188	C23271A	G29465A	0.0
189	C23271A	GAT28280CTA	0.0
190	C23271A	T24506G	0.0
191	C23271A	T6954C	0.0
192	C23604A	[11288-11296]del	0.0
193	C23604A	[21765-21770]del	0.0
194	C23604A	[21991-21993]del	0.0
195	C23604A	A23063T	0.0
196	C23604A	A28095T	0.0
197	C23604A	A28111G	0.0
198	C23604A	C14676T	0.0
199	C23604A	C23271A	0.0
200	C23604A	C23604A	1.0
201	C23604A	C23709T	0.3269230769230769
202	C23604A	C27092T	0.0
203	C23604A	C27972T	0.0
204	C23604A	C28791T	0.0
205	C23604A	C28977T	0.0
206	C23604A	C3267T	0.0
207	C23604A	C5388A	0.0
208	C23604A	C7843T	0.0
209	C23604A	G23012A	0.0
210	C23604A	G24914C	0.0
211	C23604A	G28048T	0.0
212	C23604A	G29465A	0.0
213	C23604A	GAT28280CTA	0.0
214	C23604A	T24506G	0.0
215	C23604A	T6954C	0.0
216	C23709T	[11288-11296]del	0.0
217	C23709T	[21765-21770]del	0.0
218	C23709T	[21991-21993]del	0.0
219	C23709T	A23063T	0.0
220	C23709T	A28095T	0.0
221	C23709T	A28111G	0.0
222	C23709T	C14676T	0.0
223	C23709T	C23271A	0.0
224	C23709T	C23604A	0.24878048780487805
225	C23709T	C23709T	1.0
226	C23709T	C27092T	0.0
227	C23709T	C27972T	0.0
228	C23709T	C28791T	0.0
229	C23709T	C28977T	0.0
230	C23709T	C3267T	0.0
231	C23709T	C5388A	0.0
232	C23709T	C7843T	0.0
233	C23709T	G23012A	0.0
234	C23709T	G24914C	0.0
235	C23709T	G28048T	0.0
236	C23709T	G29465A	0.0
237	C23709T	GAT28280CTA	0.0
238	C23709T	T24506G	0.0
239	C23709T	T6954C	0.0
240	C27092T	[11288-11296]del	0.0
241	C27092T	[21765-21770]del	0.0
242	C27092T	[21991-21993]del	0.0
243	C27092T	A23063T	0.0
244	C27092T	A28095T	0.0
245	C27092T	A28111G	0.0
246	C27092T	C14676T	0.0
247	C27092T	C23271A	0.0
248	C27092T	C23604A	0.0
249	C27092T	C23709T	0.0
250	C27092T	C27092T	0.0
251	C27092T	C27972T	0.0
252	C27092T	C28791T	0.0
253	C27092T	C28977T	0.0
254	C27092T	C3267T	0.0
255	C27092T	C5388A	0.0
256	C27092T	C7843T	0.0
257	C27092T	G23012A	0.0
258	C27092T	G24914C	0.0
259	C27092T	G28048T	0.0
260	C27092T	G29465A	0.0
261	C27092T	GAT28280CTA	0.0
262	C27092T	T24506G	0.0
263	C27092T	T6954C	0.0
264	C27972T	[11288-11296]del	0.0
265	C27972T	[21765-21770]del	0.0
266	C27972T	[21991-21993]del	0.0
267	C27972T	A23063T	0.0
268	C27972T	A28095T	0.32280314526141535
269	C27972T	A28111G	0.2555869775141399
270	C27972T	C14676T	0.0
271	C27972T	C23271A	0.0
272	C27972T	C23604A	0.0
273	C27972T	C23709T	0.0
274	C27972T	C27092T	0.0
275	C27972T	C27972T	1.0
276	C27972T	C28791T	0.0
277	C27972T	C28977T	0.0
278	C27972T	C3267T	0.0
279	C27972T	C5388A	0.0
280	C27972T	C7843T	0.0
281	C27972T	G23012A	0.0
282	C27972T	G24914C	0.0
283	C27972T	G28048T	0.5310042764519244
284	C27972T	G29465A	0.0
285	C27972T	GAT28280CTA	0.0
286	C27972T	T24506G	0.0
287	C27972T	T6954C	0.0
288	C28791T	[11288-11296]del	0.0
289	C28791T	[21765-21770]del	0.0
290	C28791T	[21991-21993]del	0.0
291	C28791T	A23063T	0.0
292	C28791T	A28095T	0.0
293	C28791T	A28111G	0.0
294	C28791T	C14676T	0.0
295	C28791T	C23271A	0.0
296	C28791T	C23604A	0.0
297	C28791T	C23709T	0.0
298	C28791T	C27092T	0.0
299	C28791T	C27972T	0.0
300	C28791T	C28791T	1.0
301	C28791T	C28977T	0.0
302	C28791T	C3267T	0.0
303	C28791T	C5388A	0.0
304	C28791T	C7843T	0.0
305	C28791T	G23012A	0.0
306	C28791T	G24914C	0.0
307	C28791T	G28048T	0.0
308	C28791T	G29465A	0.0
309	C28791T	GAT28280CTA	0.0
310	C28791T	T24506G	0.0
311	C28791T	T6954C	0.0
312	C28977T	[11288-11296]del	0.0
313	C28977T	[21765-21770]del	0.0
314	C28977T	[21991-21993]del	0.0
315	C28977T	A23063T	0.0
316	C28977T	A28095T	0.0
317	C28977T	A28111G	0.0
318	C28977T	C14676T	0.0
319	C28977T	C23271A	0.0
320	C28977T	C23604A	0.0
321	C28977T	C23709T	0.0
322	C28977T	C27092T	0.0
323	C28977T	C27972T	0.0
324	C28977T	C28791T	0.0
325	C28977T	C28977T	1.0
326	C28977T	C3267T	0.0
327	C28977T	C5388A	0.0
328	C28977T	C7843T	0.0
329	C28977T	G23012A	0.0
330	C28977T	G24914C	0.0
331	C28977T	G28048T	0.0
332	C28977T	G29465A	0.0
333	C28977T	GAT28280CTA	0.0
334	C28977T	T24506G	0.0
335	C28977T	T6954C	0.0
336	C3267T	[11288-11296]del	0.0
337	C3267T	[21765-21770]del	0.0
338	C3267T	[21991-21993]del	0.0
339	C3267T	A23063T	0.0
340	C3267T	A28095T	0.0
341	C3267T	A28111G	0.0
342	C3267T	C14676T	0.0
343	C3267T	C23271A	0.0
344	C3267T	C23604A	0.0
345	C3267T	C23709T	0.0
346	C3267T	C27092T	0.0
347	C3267T	C27972T	0.0
348	C3267T	C28791T	0.0
349	C3267T	C28977T	0.0
350	C3267T	C3267T	1.0
351	C3267T	C5388A	0.0
352	C3267T	C7843T	0.0
353	C3267T	G23012A	0.0
354	C3267T	G24914C	0.0
355	C3267T	G28048T	0.0
356	C3267T	G29465A	0.0
357	C3267T	GAT28280CTA	0.0
358	C3267T	T24506G	0.0
359	C3267T	T6954C	0.0
360	C5388A	[11288-11296]del	0.0
361	C5388A	[21765-21770]del	0.0
362	C5388A	[21991-21993]del	0.0
363	C5388A	A23063T	0.0
364	C5388A	A28095T	0.0
365	C5388A	A28111G	0.0
366	C5388A	C14676T	0.0
367	C5388A	C23271A	0.0
368	C5388A	C23604A	0.0
369	C5388A	C23709T	0.0
370	C5388A	C27092T	0.0
371	C5388A	C27972T	0.0
372	C5388A	C28791T	0.0
373	C5388A	C28977T	0.0
374	C5388A	C3267T	0.0
375	C5388A	C5388A	1.0
376	C5388A	C7843T	0.0
377	C5388A	G23012A	0.0
378	C5388A	G24914C	0.0
379	C5388A	G28048T	0.0
380	C5388A	G29465A	0.0
381	C5388A	GAT28280CTA	0.0
382	C5388A	T24506G	0.0
383	C5388A	T6954C	0.0
384	C7843T	[11288-11296]del	0.0
385	C7843T	[21765-21770]del	0.0
386	C7843T	[21991-21993]del	0.0
387	C7843T	A23063T	0.0
388	C7843T	A28095T	0.0
389	C7843T	A28111G	0.0
390	C7843T	C14676T	0.0
391	C7843T	C23271A	0.0
392	C7843T	C23604A	0.0
393	C7843T	C23709T	0.0
394	C7843T	C27092T	0.0
395	C7843T	C27972T	0.0
396	C7843T	C28791T	0.0
397	C7843T	C28977T	0.0
398	C7843T	C3267T	0.0
399	C7843T	C5388A	0.0
400	C7843T	C7843T	0.0
401	C7843T	G23012A	0.0
402	C7843T	G24914C	0.0
403	C7843T	G28048T	0.0
404	C7843T	G29465A	0.0
405	C7843T	GAT28280CTA	0.0
406	C7843T	T24506G	0.0
407	C7843T	T6954C	0.0
408	G23012A	[11288-11296]del	0.0
409	G23012A	[21765-21770]del	0.0
410	G23012A	[21991-21993]del	0.0
411	G23012A	A23063T	0.0
412	G23012A	A28095T	0.0
413	G23012A	A28111G	0.0
414	G23012A	C14676T	0.0
415	G23012A	C23271A	0.0
416	G23012A	C23604A	0.0
417	G23012A	C23709T	0.0
418	G23012A	C27092T	0.0
419	G23012A	C27972T	0.0
420	G23012A	C28791T	0.0
421	G23012A	C28977T	0.0
422	G23012A	C3267T	0.0
423	G23012A	C5388A	0.0
424	G23012A	C7843T	0.0
425	G23012A	G23012A	0.0
426	G23012A	G24914C	0.0
427	G23012A	G28048T	0.0
428	G23012A	G29465A	0.0
429	G23012A	GAT28280CTA	0.0
430	G23012A	T24506G	0.0
431	G23012A	T6954C	0.0
432	G24914C	[11288-11296]del	0.0
433	G24914C	[21765-21770]del	0.0
434	G24914C	[21991-21993]del	0.0
435	G24914C	A23063T	0.0
436	G24914C	A28095T	0.0
437	G24914C	A28111G	0.0
438	G24914C	C14676T	0.0
439	G24914C	C23271A	0.0
440	G24914C	C23604A	0.0
441	G24914C	C23709T	0.0
442	G24914C	C27092T	0.0
443	G24914C	C27972T	0.0
444	G24914C	C28791T	0.0
445	G24914C	C28977T	0.0
446	G24914C	C3267T	0.0
447	G24914C	C5388A	0.0
448	G24914C	C7843T	0.0
449	G24914C	G23012A	0.0
450	G24914C	G24914C	1.0
451	G24914C	G28048T	0.0
452	G24914C	G29465A	0.0
453	G24914C	GAT28280CTA	0.0
454	G24914C	T24506G	0.0
455	G24914C	T6954C	0.0
456	G28048T	[11288-11296]del	0.0
457	G28048T	[21765-21770]del	0.0
458	G28048T	[21991-21993]del	0.0
459	G28048T	A23063T	0.0
460	G28048T	A28095T	0.7992059856466636
461	G28048T	A28111G	0.7233470758894488
462	G28048T	C14676T	0.0
463	G28048T	C23271A	0.0
464	G28048T	C23604A	0.0
465	G28048T	C23709T	0.0
466	G28048T	C27092T	0.0
467	G28048T	C27972T	0.47020919224309055
468	G28048T	C28791T	0.0
469	G28048T	C28977T	0.0
470	G28048T	C3267T	0.0
471	G28048T	C5388A	0.0
472	G28048T	C7843T	0.0
473	G28048T	G23012A	0.0
474	G28048T	G24914C	0.0
475	G28048T	G28048T	1.0
476	G28048T	G29465A	0.0
477	G28048T	GAT28280CTA	0.010047335471064284
478	G28048T	T24506G	0.0
479	G28048T	T6954C	0.0
480	G29465A	[11288-11296]del	0.0
481	G29465A	[21765-21770]del	0.0
482	G29465A	[21991-21993]del	0.0
483	G29465A	A23063T	0.0
484	G29465A	A28095T	0.0
485	G29465A	A28111G	0.0
486	G29465A	C14676T	0.0
487	G29465A	C23271A	0.0
488	G29465A	C23604A	0.0
489	G29465A	C23709T	0.0
490	G29465A	C27092T	0.0
491	G29465A	C27972T	0.0
492	G29465A	C28791T	0.0
493	G29465A	C28977T	0.0
494	G29465A	C3267T	0.0
495	G29465A	C5388A	0.0
496	G29465A	C7843T	0.0
497	G29465A	G23012A	0.0
498	G29465A	G24914C	0.0
499	G29465A	G28048T	0.0
500	G29465A	G29465A	1.0
501	G29465A	GAT28280CTA	0.0
502	G29465A	T24506G	0.0
503	G29465A	T6954C	0.0
504	GAT28280CTA	[11288-11296]del	0.0
505	GAT28280CTA	[21765-21770]del	0.0
506	GAT28280CTA	[21991-21993]del	0.0
507	GAT28280CTA	A23063T	0.0
508	GAT28280CTA	A28095T	0.14645308924485126
509	GAT28280CTA	A28111G	0.20397915077548945
510	GAT28280CTA	C14676T	0.0
511	GAT28280CTA	C23271A	0.0
512	GAT28280CTA	C23604A	0.0
513	GAT28280CTA	C23709T	0.0
514	GAT28280CTA	C27092T	0.0
515	GAT28280CTA	C27972T	0.0
516	GAT28280CTA	C28791T	0.0
517	GAT28280CTA	C28977T	0.0
518	GAT28280CTA	C3267T	0.0
519	GAT28280CTA	C5388A	0.0
520	GAT28280CTA	C7843T	0.0
521	GAT28280CTA	G23012A	0.0
522	GAT28280CTA	G24914C	0.0
523	GAT28280CTA	G28048T	0.010456394609712687
524	GAT28280CTA	G29465A	0.0
525	GAT28280CTA	GAT28280CTA	1.0
526	GAT28280CTA	T24506G	0.0
527	GAT28280CTA	T6954C	0.0
528	T24506G	[11288-11296]del	0.0
529	T24506G	[21765-21770]del	0.0
530	T24506G	[21991-21993]del	0.0
531	T24506G	A23063T	0.0
532	T24506G	A28095T	0.0
533	T24506G	A28111G	0.0
534	T24506G	C14676T	0.0
535	T24506G	C23271A	0.0
536	T24506G	C23604A	0.0
537	T24506G	C23709T	0.0
538	T24506G	C27092T	0.0
539	T24506G	C27972T	0.0
540	T24506G	C28791T	0.0
541	T24506G	C28977T	0.0
542	T24506G	C3267T	0.0
543	T24506G	C5388A	0.0
544	T24506G	C7843T	0.0
545	T24506G	G23012A	0.0
546	T24506G	G24914C	0.0
547	T24506G	G28048T	0.0
548	T24506G	G29465A	0.0
549	T24506G	GAT28280CTA	0.0
550	T24506G	T24506G	1.0
551	T24506G	T6954C	0.0
552	T6954C	[11288-11296]del	0.0
553	T6954C	[21765-21770]del	0.0
554	T6954C	[21991-21993]del	0.0
555	T6954C	A23063T	0.0
556	T6954C	A28095T	0.0
557	T6954C	A28111G	0.0
558	T6954C	C14676T	0.0
559	T6954C	C23271A	0.0
560	T6954C	C23604A	0.0
561	T6954C	C23709T	0.0
562	T6954C	C27092T	0.0
563	T6954C	C27972T	0.0
564	T6954C	C28791T	0.0
565	T6954C	C28977T	0.0
566	T6954C	C3267T	0.0
567	T6954C	C5388A	0.0
568	T6954C	C7843T	0.0
569	T6954C	G23012A	0.0
570	T6954C	G24914C	0.0
571	T6954C	G28048T	0.0
572	T6954C	G29465A	0.0
573	T6954C	GAT28280CTA	0.0
574	T6954C	T24506G	0.0
575	T6954C	T6954C	1.0
