## Supplementary material for "MMMVI: Detecting SARS-CoV-2 Variants of Concern in Metagenomic Wastewater Samples": Example Output: P.1.txt

	denominator	numerator	ratio
0	[11288-11296]del	[11288-11296]del	0.0
1	[11288-11296]del	28262AACA	0.0
2	[11288-11296]del	A22812C	0.0
3	[11288-11296]del	A23063T	0.0
4	[11288-11296]del	A5648C	0.0
5	[11288-11296]del	C12778T	0.0
6	[11288-11296]del	C13860T	0.0
7	[11288-11296]del	C21614T	0.0
8	[11288-11296]del	C21621A	0.0
9	[11288-11296]del	C21638T	0.0
10	[11288-11296]del	C23525T	0.0
11	[11288-11296]del	C24642T	0.0
12	[11288-11296]del	C2749T	0.0
13	[11288-11296]del	C28512G	0.0
14	[11288-11296]del	C3828T	0.0
15	[11288-11296]del	G21974T	0.0
16	[11288-11296]del	G22132T	0.0
17	[11288-11296]del	G23012A	0.0
18	[11288-11296]del	G25912T	0.0
19	[11288-11296]del	G28167A	0.0
20	[11288-11296]del	T733C	0.0
21	28262AACA	[11288-11296]del	0.0
22	28262AACA	28262AACA	0.0
23	28262AACA	A22812C	0.0
24	28262AACA	A23063T	0.0
25	28262AACA	A5648C	0.0
26	28262AACA	C12778T	0.0
27	28262AACA	C13860T	0.0
28	28262AACA	C21614T	0.0
29	28262AACA	C21621A	0.0
30	28262AACA	C21638T	0.0
31	28262AACA	C23525T	0.0
32	28262AACA	C24642T	0.0
33	28262AACA	C2749T	0.0
34	28262AACA	C28512G	0.0
35	28262AACA	C3828T	0.0
36	28262AACA	G21974T	0.0
37	28262AACA	G22132T	0.0
38	28262AACA	G23012A	0.0
39	28262AACA	G25912T	0.0
40	28262AACA	G28167A	0.0
41	28262AACA	T733C	0.0
42	A22812C	[11288-11296]del	0.0
43	A22812C	28262AACA	0.0
44	A22812C	A22812C	0.0
45	A22812C	A23063T	0.0
46	A22812C	A5648C	0.0
47	A22812C	C12778T	0.0
48	A22812C	C13860T	0.0
49	A22812C	C21614T	0.0
50	A22812C	C21621A	0.0
51	A22812C	C21638T	0.0
52	A22812C	C23525T	0.0
53	A22812C	C24642T	0.0
54	A22812C	C2749T	0.0
55	A22812C	C28512G	0.0
56	A22812C	C3828T	0.0
57	A22812C	G21974T	0.0
58	A22812C	G22132T	0.0
59	A22812C	G23012A	0.0
60	A22812C	G25912T	0.0
61	A22812C	G28167A	0.0
62	A22812C	T733C	0.0
63	A23063T	[11288-11296]del	0.0
64	A23063T	28262AACA	0.0
65	A23063T	A22812C	0.0
66	A23063T	A23063T	1.0
67	A23063T	A5648C	0.0
68	A23063T	C12778T	0.0
69	A23063T	C13860T	0.0
70	A23063T	C21614T	0.0
71	A23063T	C21621A	0.0
72	A23063T	C21638T	0.0
73	A23063T	C23525T	0.0
74	A23063T	C24642T	0.0
75	A23063T	C2749T	0.0
76	A23063T	C28512G	0.0
77	A23063T	C3828T	0.0
78	A23063T	G21974T	0.0
79	A23063T	G22132T	0.0
80	A23063T	G23012A	0.0
81	A23063T	G25912T	0.0
82	A23063T	G28167A	0.0
83	A23063T	T733C	0.0
84	A5648C	[11288-11296]del	0.0
85	A5648C	28262AACA	0.0
86	A5648C	A22812C	0.0
87	A5648C	A23063T	0.0
88	A5648C	A5648C	0.0
89	A5648C	C12778T	0.0
90	A5648C	C13860T	0.0
91	A5648C	C21614T	0.0
92	A5648C	C21621A	0.0
93	A5648C	C21638T	0.0
94	A5648C	C23525T	0.0
95	A5648C	C24642T	0.0
96	A5648C	C2749T	0.0
97	A5648C	C28512G	0.0
98	A5648C	C3828T	0.0
99	A5648C	G21974T	0.0
100	A5648C	G22132T	0.0
101	A5648C	G23012A	0.0
102	A5648C	G25912T	0.0
103	A5648C	G28167A	0.0
104	A5648C	T733C	0.0
105	C12778T	[11288-11296]del	0.0
106	C12778T	28262AACA	0.0
107	C12778T	A22812C	0.0
108	C12778T	A23063T	0.0
109	C12778T	A5648C	0.0
110	C12778T	C12778T	1.0
111	C12778T	C13860T	0.0
112	C12778T	C21614T	0.0
113	C12778T	C21621A	0.0
114	C12778T	C21638T	0.0
115	C12778T	C23525T	0.0
116	C12778T	C24642T	0.0
117	C12778T	C2749T	0.0
118	C12778T	C28512G	0.0
119	C12778T	C3828T	0.0
120	C12778T	G21974T	0.0
121	C12778T	G22132T	0.0
122	C12778T	G23012A	0.0
123	C12778T	G25912T	0.0
124	C12778T	G28167A	0.0
125	C12778T	T733C	0.0
126	C13860T	[11288-11296]del	0.0
127	C13860T	28262AACA	0.0
128	C13860T	A22812C	0.0
129	C13860T	A23063T	0.0
130	C13860T	A5648C	0.0
131	C13860T	C12778T	0.0
132	C13860T	C13860T	0.0
133	C13860T	C21614T	0.0
134	C13860T	C21621A	0.0
135	C13860T	C21638T	0.0
136	C13860T	C23525T	0.0
137	C13860T	C24642T	0.0
138	C13860T	C2749T	0.0
139	C13860T	C28512G	0.0
140	C13860T	C3828T	0.0
141	C13860T	G21974T	0.0
142	C13860T	G22132T	0.0
143	C13860T	G23012A	0.0
144	C13860T	G25912T	0.0
145	C13860T	G28167A	0.0
146	C13860T	T733C	0.0
147	C21614T	[11288-11296]del	0.0
148	C21614T	28262AACA	0.0
149	C21614T	A22812C	0.0
150	C21614T	A23063T	0.0
151	C21614T	A5648C	0.0
152	C21614T	C12778T	0.0
153	C21614T	C13860T	0.0
154	C21614T	C21614T	0.0
155	C21614T	C21621A	0.0
156	C21614T	C21638T	0.0
157	C21614T	C23525T	0.0
158	C21614T	C24642T	0.0
159	C21614T	C2749T	0.0
160	C21614T	C28512G	0.0
161	C21614T	C3828T	0.0
162	C21614T	G21974T	0.0
163	C21614T	G22132T	0.0
164	C21614T	G23012A	0.0
165	C21614T	G25912T	0.0
166	C21614T	G28167A	0.0
167	C21614T	T733C	0.0
168	C21621A	[11288-11296]del	0.0
169	C21621A	28262AACA	0.0
170	C21621A	A22812C	0.0
171	C21621A	A23063T	0.0
172	C21621A	A5648C	0.0
173	C21621A	C12778T	0.0
174	C21621A	C13860T	0.0
175	C21621A	C21614T	0.0
176	C21621A	C21621A	1.0
177	C21621A	C21638T	0.0
178	C21621A	C23525T	0.0
179	C21621A	C24642T	0.0
180	C21621A	C2749T	0.0
181	C21621A	C28512G	0.0
182	C21621A	C3828T	0.0
183	C21621A	G21974T	0.0
184	C21621A	G22132T	0.0
185	C21621A	G23012A	0.0
186	C21621A	G25912T	0.0
187	C21621A	G28167A	0.0
188	C21621A	T733C	0.0
189	C21638T	[11288-11296]del	0.0
190	C21638T	28262AACA	0.0
191	C21638T	A22812C	0.0
192	C21638T	A23063T	0.0
193	C21638T	A5648C	0.0
194	C21638T	C12778T	0.0
195	C21638T	C13860T	0.0
196	C21638T	C21614T	0.0
197	C21638T	C21621A	0.0
198	C21638T	C21638T	0.0
199	C21638T	C23525T	0.0
200	C21638T	C24642T	0.0
201	C21638T	C2749T	0.0
202	C21638T	C28512G	0.0
203	C21638T	C3828T	0.0
204	C21638T	G21974T	0.0
205	C21638T	G22132T	0.0
206	C21638T	G23012A	0.0
207	C21638T	G25912T	0.0
208	C21638T	G28167A	0.0
209	C21638T	T733C	0.0
210	C23525T	[11288-11296]del	0.0
211	C23525T	28262AACA	0.0
212	C23525T	A22812C	0.0
213	C23525T	A23063T	0.0
214	C23525T	A5648C	0.0
215	C23525T	C12778T	0.0
216	C23525T	C13860T	0.0
217	C23525T	C21614T	0.0
218	C23525T	C21621A	0.0
219	C23525T	C21638T	0.0
220	C23525T	C23525T	0.0
221	C23525T	C24642T	0.0
222	C23525T	C2749T	0.0
223	C23525T	C28512G	0.0
224	C23525T	C3828T	0.0
225	C23525T	G21974T	0.0
226	C23525T	G22132T	0.0
227	C23525T	G23012A	0.0
228	C23525T	G25912T	0.0
229	C23525T	G28167A	0.0
230	C23525T	T733C	0.0
231	C24642T	[11288-11296]del	0.0
232	C24642T	28262AACA	0.0
233	C24642T	A22812C	0.0
234	C24642T	A23063T	0.0
235	C24642T	A5648C	0.0
236	C24642T	C12778T	0.0
237	C24642T	C13860T	0.0
238	C24642T	C21614T	0.0
239	C24642T	C21621A	0.0
240	C24642T	C21638T	0.0
241	C24642T	C23525T	0.0
242	C24642T	C24642T	0.0
243	C24642T	C2749T	0.0
244	C24642T	C28512G	0.0
245	C24642T	C3828T	0.0
246	C24642T	G21974T	0.0
247	C24642T	G22132T	0.0
248	C24642T	G23012A	0.0
249	C24642T	G25912T	0.0
250	C24642T	G28167A	0.0
251	C24642T	T733C	0.0
252	C2749T	[11288-11296]del	0.0
253	C2749T	28262AACA	0.0
254	C2749T	A22812C	0.0
255	C2749T	A23063T	0.0
256	C2749T	A5648C	0.0
257	C2749T	C12778T	0.0
258	C2749T	C13860T	0.0
259	C2749T	C21614T	0.0
260	C2749T	C21621A	0.0
261	C2749T	C21638T	0.0
262	C2749T	C23525T	0.0
263	C2749T	C24642T	0.0
264	C2749T	C2749T	0.0
265	C2749T	C28512G	0.0
266	C2749T	C3828T	0.0
267	C2749T	G21974T	0.0
268	C2749T	G22132T	0.0
269	C2749T	G23012A	0.0
270	C2749T	G25912T	0.0
271	C2749T	G28167A	0.0
272	C2749T	T733C	0.0
273	C28512G	[11288-11296]del	0.0
274	C28512G	28262AACA	0.0
275	C28512G	A22812C	0.0
276	C28512G	A23063T	0.0
277	C28512G	A5648C	0.0
278	C28512G	C12778T	0.0
279	C28512G	C13860T	0.0
280	C28512G	C21614T	0.0
281	C28512G	C21621A	0.0
282	C28512G	C21638T	0.0
283	C28512G	C23525T	0.0
284	C28512G	C24642T	0.0
285	C28512G	C2749T	0.0
286	C28512G	C28512G	1.0
287	C28512G	C3828T	0.0
288	C28512G	G21974T	0.0
289	C28512G	G22132T	0.0
290	C28512G	G23012A	0.0
291	C28512G	G25912T	0.0
292	C28512G	G28167A	0.0
293	C28512G	T733C	0.0
294	C3828T	[11288-11296]del	0.0
295	C3828T	28262AACA	0.0
296	C3828T	A22812C	0.0
297	C3828T	A23063T	0.0
298	C3828T	A5648C	0.0
299	C3828T	C12778T	0.0
300	C3828T	C13860T	0.0
301	C3828T	C21614T	0.0
302	C3828T	C21621A	0.0
303	C3828T	C21638T	0.0
304	C3828T	C23525T	0.0
305	C3828T	C24642T	0.0
306	C3828T	C2749T	0.0
307	C3828T	C28512G	0.0
308	C3828T	C3828T	1.0
309	C3828T	G21974T	0.0
310	C3828T	G22132T	0.0
311	C3828T	G23012A	0.0
312	C3828T	G25912T	0.0
313	C3828T	G28167A	0.0
314	C3828T	T733C	0.0
315	G21974T	[11288-11296]del	0.0
316	G21974T	28262AACA	0.0
317	G21974T	A22812C	0.0
318	G21974T	A23063T	0.0
319	G21974T	A5648C	0.0
320	G21974T	C12778T	0.0
321	G21974T	C13860T	0.0
322	G21974T	C21614T	0.0
323	G21974T	C21621A	0.0
324	G21974T	C21638T	0.0
325	G21974T	C23525T	0.0
326	G21974T	C24642T	0.0
327	G21974T	C2749T	0.0
328	G21974T	C28512G	0.0
329	G21974T	C3828T	0.0
330	G21974T	G21974T	0.0
331	G21974T	G22132T	0.0
332	G21974T	G23012A	0.0
333	G21974T	G25912T	0.0
334	G21974T	G28167A	0.0
335	G21974T	T733C	0.0
336	G22132T	[11288-11296]del	0.0
337	G22132T	28262AACA	0.0
338	G22132T	A22812C	0.0
339	G22132T	A23063T	0.0
340	G22132T	A5648C	0.0
341	G22132T	C12778T	0.0
342	G22132T	C13860T	0.0
343	G22132T	C21614T	0.0
344	G22132T	C21621A	0.0
345	G22132T	C21638T	0.0
346	G22132T	C23525T	0.0
347	G22132T	C24642T	0.0
348	G22132T	C2749T	0.0
349	G22132T	C28512G	0.0
350	G22132T	C3828T	0.0
351	G22132T	G21974T	0.0
352	G22132T	G22132T	0.0
353	G22132T	G23012A	0.0
354	G22132T	G25912T	0.0
355	G22132T	G28167A	0.0
356	G22132T	T733C	0.0
357	G23012A	[11288-11296]del	0.0
358	G23012A	28262AACA	0.0
359	G23012A	A22812C	0.0
360	G23012A	A23063T	0.0
361	G23012A	A5648C	0.0
362	G23012A	C12778T	0.0
363	G23012A	C13860T	0.0
364	G23012A	C21614T	0.0
365	G23012A	C21621A	0.0
366	G23012A	C21638T	0.0
367	G23012A	C23525T	0.0
368	G23012A	C24642T	0.0
369	G23012A	C2749T	0.0
370	G23012A	C28512G	0.0
371	G23012A	C3828T	0.0
372	G23012A	G21974T	0.0
373	G23012A	G22132T	0.0
374	G23012A	G23012A	0.0
375	G23012A	G25912T	0.0
376	G23012A	G28167A	0.0
377	G23012A	T733C	0.0
378	G25912T	[11288-11296]del	0.0
379	G25912T	28262AACA	0.0
380	G25912T	A22812C	0.0
381	G25912T	A23063T	0.0
382	G25912T	A5648C	0.0
383	G25912T	C12778T	0.0
384	G25912T	C13860T	0.0
385	G25912T	C21614T	0.0
386	G25912T	C21621A	0.0
387	G25912T	C21638T	0.0
388	G25912T	C23525T	0.0
389	G25912T	C24642T	0.0
390	G25912T	C2749T	0.0
391	G25912T	C28512G	0.0
392	G25912T	C3828T	0.0
393	G25912T	G21974T	0.0
394	G25912T	G22132T	0.0
395	G25912T	G23012A	0.0
396	G25912T	G25912T	1.0
397	G25912T	G28167A	0.0
398	G25912T	T733C	0.0
399	G28167A	[11288-11296]del	0.0
400	G28167A	28262AACA	0.0
401	G28167A	A22812C	0.0
402	G28167A	A23063T	0.0
403	G28167A	A5648C	0.0
404	G28167A	C12778T	0.0
405	G28167A	C13860T	0.0
406	G28167A	C21614T	0.0
407	G28167A	C21621A	0.0
408	G28167A	C21638T	0.0
409	G28167A	C23525T	0.0
410	G28167A	C24642T	0.0
411	G28167A	C2749T	0.0
412	G28167A	C28512G	0.0
413	G28167A	C3828T	0.0
414	G28167A	G21974T	0.0
415	G28167A	G22132T	0.0
416	G28167A	G23012A	0.0
417	G28167A	G25912T	0.0
418	G28167A	G28167A	1.0
419	G28167A	T733C	0.0
420	T733C	[11288-11296]del	0.0
421	T733C	28262AACA	0.0
422	T733C	A22812C	0.0
423	T733C	A23063T	0.0
424	T733C	A5648C	0.0
425	T733C	C12778T	0.0
426	T733C	C13860T	0.0
427	T733C	C21614T	0.0
428	T733C	C21621A	0.0
429	T733C	C21638T	0.0
430	T733C	C23525T	0.0
431	T733C	C24642T	0.0
432	T733C	C2749T	0.0
433	T733C	C28512G	0.0
434	T733C	C3828T	0.0
435	T733C	G21974T	0.0
436	T733C	G22132T	0.0
437	T733C	G23012A	0.0
438	T733C	G25912T	0.0
439	T733C	G28167A	0.0
440	T733C	T733C	1.0
