## Supplementary material for "MMMVI: Detecting SARS-CoV-2 Variants of Concern in Metagenomic Wastewater Samples": Example Output: read_species.txt

positions	nucleotides	count	reference	B.1.1.7	P.1	proportion_total	reads_overlapping	proportion_overlapping
((29465,),)	(('G',),)	101792	(1,)	(0,)	(0,)	0.03893544126540184	102127	0.996719770481851
((28791,),)	(('C',),)	71350	(1,)	(0,)	(0,)	0.027291375886969716	81638	0.8739802542933438
((28512,),)	(('C',),)	65888	(1,)	(0,)	(0,)	0.025202160819070226	69129	0.9531166370119631
((14676,),)	(('C',),)	45366	(1,)	(0,)	(0,)	0.017352495563956107	46938	0.9665090118880225
((12778,),)	(('C',),)	33927	(1,)	(0,)	(0,)	0.012977077921755032	33910	1.0005013270421705
((25912,),)	(('G',),)	32559	(1,)	(0,)	(0,)	0.012453817904749082	32616	0.998252391464312
((3828,),)	(('C',),)	29764	(1,)	(0,)	(0,)	0.011384730370003737	29842	0.9973862341666108
((27092,),)	(('C',),)	29723	(1,)	(0,)	(0,)	0.011369047869494055	29690	1.0011114853486023
((28977,),)	(('C',),)	25063	(1,)	(0,)	(0,)	0.009586597811564429	49733	0.5039510988679549
((11288, 11289, 11290, 11291, 11292, 11293, 11294, 11295, 11296),)	(('T', 'C', 'T', 'G', 'G', 'T', 'T', 'T', 'T'),)	23990	(1,)	(0,)	(0,)	0.009176175298225698	24062	0.9970077300307539
((733,),)	(('T',),)	18722	(1,)	(0,)	(0,)	0.00716116523273787	18669	1.0028389308479297
((3267,),)	(('C',),)	17286	(1,)	(0,)	(0,)	0.006611895214886594	17273	1.0007526196954786
((24914,),)	(('G',),)	16361	(1,)	(0,)	(0,)	0.006258082703387688	19806	0.8260628092497223
((28280, 28281, 28282),)	(('C', 'T', 'A'),)	14747	(0,)	(1,)	(0,)	0.005640727683323649	66583	0.22148296111620083
((28280, 28281, 28282),)	(('G', 'A', 'T'),)	13706	(1,)	(0,)	(0,)	0.005242545170382718	66583	0.2058483396662812
((28977,),)	(('T',),)	13538	(0,)	(1,)	(0,)	0.005178285168294268	49733	0.27221362073472344
((27972,),)	(('T',),)	13517	(0,)	(1,)	(0,)	0.005170252668033211	51241	0.26379266602915635
((28048,), (28095,), (28111,), (28167,))	(('T',), ('T',), ('G',), ('G',))	11072	(0, 0, 0, 1)	(1, 1, 1, 0)	(0, 0, 0, 0)	0.004235040137638805	32391	0.34182334599117037
((13860,),)	(('C',),)	10826	(1,)	(0,)	(0,)	0.004140945134580717	10800	1.0024074074074074
((27972,),)	(('C',),)	9983	(1,)	(0,)	(0,)	0.0038184976241011728	51241	0.19482445697781073
((28048,), (28095,), (28111,), (28167,))	(('G',), ('A',), ('A',), ('G',))	8980	(1, 1, 1, 1)	(0, 0, 0, 0)	(0, 0, 0, 0)	0.0034348501116326286	32391	0.2772375042450063
((28167,), (28280, 28281, 28282))	(('G',), ('C', 'T', 'A'))	7172	(1, 0)	(0, 1)	(0, 0)	0.0027432900891569277	28066	0.2555405116511081
((28262,), (28280, 28281, 28282))	(('del', 'del', 'del', 'del'), ('G', 'A', 'T'))	6326	(1, 1)	(0, 0)	(0, 0)	0.00241969507864009	60594	0.10439977555533551
((27972,), (28048,))	(('T',), ('T',))	5996	(0, 0)	(1, 1)	(0, 0)	0.0022934700745377776	27825	0.21548966756513926
((28791,), (28977,))	(('C',), ('C',))	5475	(1, 1)	(0, 0)	(0, 0)	0.002094187568061096	10899	0.5023396641893751
((28791,), (28977,))	(('C',), ('T',))	5438	(1, 0)	(0, 1)	(0, 0)	0.0020800350676011396	10899	0.49894485732636024
((28167,), (28280, 28281, 28282))	(('G',), ('G', 'A', 'T'))	5305	(1, 1)	(0, 0)	(0, 0)	0.0020291625659477836	28066	0.18901874153780374
((27972,), (28048,))	(('C',), ('G',))	4188	(1, 1)	(0, 0)	(0, 0)	0.0016019100520620767	27825	0.1505121293800539
((27972,), (28048,), (28095,), (28111,), (28167,))	(('T',), ('T',), ('T',), ('G',), ('G',))	4037	(0, 0, 0, 0, 1)	(1, 1, 1, 1, 0)	(0, 0, 0, 0, 0)	0.001544152550184958	7410	0.5448043184885291
((2749,),)	(('C',),)	3870	(1,)	(0,)	(0,)	0.001480275048108939	3850	1.0051948051948052
((28095,), (28111,), (28167,), (28280, 28281, 28282))	(('T',), ('G',), ('G',), ('C', 'T', 'A'))	3835	(0, 0, 1, 0)	(1, 1, 0, 1)	(0, 0, 0, 0)	0.0014668875476738453	9797	0.39144636113095843
((24914,),)	(('C',),)	3589	(0,)	(1,)	(0,)	0.0013727925446157577	19806	0.18120771483388873
((27972,), (28048,), (28095,), (28111,))	(('T',), ('T',), ('T',), ('G',))	3372	(0, 0, 0, 0)	(1, 1, 1, 1)	(0, 0, 0, 0)	0.0012897900419181763	13986	0.2410982410982411
((28095,), (28111,), (28167,), (28280, 28281, 28282))	(('A',), ('A',), ('G',), ('G', 'A', 'T'))	3215	(1, 1, 1, 1)	(0, 0, 0, 0)	(0, 0, 0, 0)	0.00122973753996647	9797	0.3281616821475962
((27972,), (28048,), (28095,), (28111,))	(('C',), ('G',), ('A',), ('A',))	3202	(1, 1, 1, 1)	(0, 0, 0, 0)	(0, 0, 0, 0)	0.0012247650398048639	13986	0.22894322894322894
((27972,), (28048,), (28095,), (28111,), (28167,))	(('C',), ('G',), ('A',), ('A',), ('G',))	2847	(1, 1, 1, 1, 1)	(0, 0, 0, 0, 0)	(0, 0, 0, 0, 0)	0.0010889775353917699	7410	0.38421052631578945
((28048,), (28095,), (28111,), (28167,), (28262,))	(('T',), ('T',), ('G',), ('G',), ('del', 'del', 'del', 'del'))	2743	(0, 0, 0, 1, 1)	(1, 1, 1, 0, 0)	(0, 0, 0, 0, 0)	0.0010491975340989198	8970	0.30579710144927535
((28280, 28281, 28282), (28512,))	(('G', 'A', 'T'), ('C',))	2678	(1, 1)	(0, 0)	(0, 0)	0.0010243350332908886	3507	0.763615625891075
((7843,),)	(('C',),)	2390	(1,)	(0,)	(0,)	0.0009141750297106885	2381	1.003779924401512
((27972,), (28048,), (28095,))	(('T',), ('T',), ('T',))	1939	(0, 0, 0)	(1, 1, 1)	(0, 0, 0)	0.0007416675241041945	17630	0.10998298355076574
((28048,), (28095,), (28111,))	(('T',), ('T',), ('G',))	1900	(0, 0, 0)	(1, 1, 1)	(0, 0, 0)	0.0007267500236193757	42562	0.0446407593628119
((28048,), (28095,), (28111,))	(('G',), ('A',), ('A',))	1695	(1, 1, 1)	(0, 0, 0)	(0, 0, 0)	0.0006483375210709694	42562	0.039824256378929564
((6954,),)	(('T',),)	1676	(1,)	(0,)	(0,)	0.0006410700208347757	2686	0.62397617274758
((28095,), (28111,), (28167,))	(('T',), ('G',), ('G',))	1637	(0, 0, 1)	(1, 1, 0)	(0, 0, 0)	0.000626152520349957	43769	0.037400900180493045
((14676,),)	(('T',),)	1589	(0,)	(1,)	(0,)	0.0006077925197532569	46938	0.033853168008862754
((21614,), (21621,))	(('C',), ('C',))	1571	(1, 1)	(0, 0)	(0, 0)	0.0006009075195294944	2317	0.678031937850669
((28111,), (28167,), (28280, 28281, 28282))	(('A',), ('G',), ('G', 'A', 'T'))	1565	(1, 1, 1)	(0, 0, 0)	(0, 0, 0)	0.0005986125194549069	13789	0.11349626513887881
((27972,), (28048,), (28095,))	(('C',), ('G',), ('A',))	1482	(1, 1, 1)	(0, 0, 0)	(0, 0, 0)	0.0005668650184231131	17630	0.08406125921724333
((28167,),)	(('G',),)	1346	(1,)	(0,)	(0,)	0.0005148450167324631	64846	0.02075687012306079
((28111,), (28167,), (28280, 28281, 28282))	(('G',), ('G',), ('C', 'T', 'A'))	1277	(0, 1, 0)	(1, 0, 1)	(0, 0, 0)	0.0004884525158747068	13789	0.09261005149031837
((28095,), (28111,), (28167,))	(('A',), ('A',), ('G',))	1240	(1, 1, 1)	(0, 0, 0)	(0, 0, 0)	0.0004743000154147505	43769	0.028330553588156
((28262,), (28280, 28281, 28282))	(('del', 'del', 'del', 'del'), ('C', 'T', 'A'))	1163	(1, 0)	(0, 1)	(0, 0)	0.0004448475144575442	60594	0.019193319470574646
((28048,), (28095,), (28111,), (28167,), (28280, 28281, 28282))	(('G',), ('A',), ('A',), ('G',), ('G', 'A', 'T'))	1081	(1, 1, 1, 1, 1)	(0, 0, 0, 0, 0)	(0, 0, 0, 0, 0)	0.0004134825134381817	2005	0.5391521197007482
((6954,),)	(('C',),)	1000	(0,)	(1,)	(0,)	0.0003825000124312504	2686	0.37230081906180196
((28167,), (28262,), (28280, 28281, 28282))	(('G',), ('del', 'del', 'del', 'del'), ('C', 'T', 'A'))	972	(1, 1, 0)	(0, 0, 1)	(0, 0, 0)	0.0003717900120831754	28066	0.03463265160692653
((28280, 28281, 28282), (28512,))	(('C', 'T', 'A'), ('C',))	927	(0, 1)	(1, 0)	(0, 0)	0.0003545775115237691	3507	0.2643284858853721
((21614,),)	(('C',),)	781	(1,)	(0,)	(0,)	0.0002987325097088066	2530	0.30869565217391304
((21765, 21766, 21767, 21768, 21769, 21770),)	(('del', 'del', 'del', 'del', 'del', 'del'),)	694	(0,)	(1,)	(0,)	0.0002654550086272878	1483	0.4679703304113284
((21974,), (21991, 21992, 21993))	(('G',), ('del', 'del', 'del'))	680	(1, 0)	(0, 1)	(0, 0)	0.0002601000084532503	1122	0.6060606060606061
((21614,), (21621,), (21638,), (21765, 21766, 21767, 21768, 21769, 21770))	(('C',), ('C',), ('C',), ('del', 'del', 'del', 'del', 'del', 'del'))	594	(1, 1, 1, 0)	(0, 0, 0, 1)	(0, 0, 0, 0)	0.00022720500738416274	597	0.9949748743718593
((24642,),)	(('C',),)	565	(1,)	(0,)	(0,)	0.00021611250702365648	701	0.8059914407988588
((28111,), (28167,), (28262,), (28280, 28281, 28282))	(('G',), ('G',), ('del', 'del', 'del', 'del'), ('C', 'T', 'A'))	527	(0, 1, 1, 0)	(1, 0, 0, 1)	(0, 0, 0, 0)	0.00020157750655126896	13789	0.038218870113858876
((28167,), (28262,))	(('G',), ('del', 'del', 'del', 'del'))	493	(1, 1)	(0, 0)	(0, 0)	0.00018857250612860644	37141	0.013273740610107429
((28095,), (28111,), (28167,), (28262,))	(('T',), ('G',), ('G',), ('del', 'del', 'del', 'del'))	484	(0, 0, 1, 1)	(1, 1, 0, 0)	(0, 0, 0, 0)	0.0001851300060167252	17723	0.027309146307058624
((28048,), (28095,))	(('T',), ('T',))	483	(0, 0)	(1, 1)	(0, 0)	0.00018474750600429394	46968	0.010283597342871742
((28095,), (28111,), (28167,), (28262,), (28280, 28281, 28282))	(('T',), ('G',), ('G',), ('del', 'del', 'del', 'del'), ('C', 'T', 'A'))	439	(0, 0, 1, 1, 0)	(1, 1, 0, 0, 1)	(0, 0, 0, 0, 0)	0.00016791750545731892	9797	0.04480963560273553
((28111,), (28167,))	(('A',), ('G',))	431	(1, 1)	(0, 0)	(0, 0)	0.0001648575053578689	48817	0.00882889157465637
((21974,), (21991, 21992, 21993), (22132,))	(('G',), ('del', 'del', 'del'), ('G',))	422	(1, 0, 1)	(0, 1, 0)	(0, 0, 0)	0.00016141500524598766	425	0.9929411764705882
((28048,),)	(('T',),)	409	(0,)	(1,)	(0,)	0.00015644250508438143	57809	0.0070750229203065266
((28167,), (28262,), (28280, 28281, 28282))	(('G',), ('del', 'del', 'del', 'del'), ('G', 'A', 'T'))	388	(1, 1, 1)	(0, 0, 0)	(0, 0, 0)	0.00014841000482332517	28066	0.013824556402764912
((28111,), (28167,))	(('G',), ('G',))	375	(0, 1)	(1, 0)	(0, 0)	0.0001434375046617189	48817	0.007681750209967839
((28048,), (28095,), (28111,), (28167,), (28262,))	(('G',), ('A',), ('A',), ('G',), ('del', 'del', 'del', 'del'))	321	(1, 1, 1, 1, 1)	(0, 0, 0, 0, 0)	(0, 0, 0, 0, 0)	0.00012278250399043138	8970	0.03578595317725752
((28048,), (28095,), (28111,), (28167,), (28280, 28281, 28282))	(('T',), ('T',), ('G',), ('G',), ('C', 'T', 'A'))	321	(0, 0, 0, 1, 0)	(1, 1, 1, 0, 1)	(0, 0, 0, 0, 0)	0.00012278250399043138	2005	0.1600997506234414
((22132,),)	(('G',),)	316	(1,)	(0,)	(0,)	0.00012087000392827513	783	0.40357598978288634
((28048,), (28095,))	(('G',), ('A',))	292	(1, 1)	(0, 0)	(0, 0)	0.00011169000362992512	46968	0.006216998807698859
((28048,),)	(('G',),)	245	(1,)	(0,)	(0,)	9.371250304565635e-05	57809	0.004238094414364546
((21614,), (21621,), (21638,))	(('C',), ('C',), ('C',))	232	(1, 1, 1)	(0, 0, 0)	(0, 0, 0)	8.874000288405009e-05	828	0.28019323671497587
((28095,), (28111,))	(('T',), ('G',))	232	(0, 0)	(1, 1)	(0, 0)	8.874000288405009e-05	54293	0.004273110714088373
((5648,),)	(('A',),)	221	(1,)	(0,)	(0,)	8.453250274730633e-05	221	1.0
((28262,),)	(('del', 'del', 'del', 'del'),)	210	(1,)	(0,)	(0,)	8.032500261056258e-05	69917	0.003003561365619234
((28111,), (28167,), (28262,))	(('G',), ('G',), ('del', 'del', 'del', 'del'))	203	(0, 1, 1)	(1, 0, 0)	(0, 0, 0)	7.764750252354384e-05	22141	0.009168510907366425
((28095,), (28111,), (28167,), (28262,))	(('A',), ('A',), ('G',), ('del', 'del', 'del', 'del'))	181	(1, 1, 1, 1)	(0, 0, 0, 0)	(0, 0, 0, 0)	6.923250225005633e-05	17723	0.010212717937143824
((28048,), (28095,), (28111,), (28167,), (28280, 28281, 28282))	(('T',), ('T',), ('G',), ('G',), ('G', 'A', 'T'))	156	(0, 0, 0, 1, 1)	(1, 1, 1, 0, 0)	(0, 0, 0, 0, 0)	5.9670001939275065e-05	2005	0.07780548628428928
((23709,),)	(('T',),)	154	(0,)	(1,)	(0,)	5.8905001914412564e-05	208	0.7403846153846154
((23271,),)	(('C',),)	153	(1,)	(0,)	(0,)	5.852250190198131e-05	186	0.8225806451612904
((24506,),)	(('G',),)	148	(0,)	(1,)	(0,)	5.661000183982506e-05	243	0.6090534979423868
((28095,), (28111,), (28167,), (28262,), (28280, 28281, 28282))	(('A',), ('A',), ('G',), ('del', 'del', 'del', 'del'), ('G', 'A', 'T'))	147	(1, 1, 1, 1, 1)	(0, 0, 0, 0, 0)	(0, 0, 0, 0, 0)	5.622750182739381e-05	9797	0.015004593242829437
((28095,), (28111,))	(('A',), ('A',))	133	(1, 1)	(0, 0)	(0, 0)	5.08725016533563e-05	54293	0.0024496712283351447
((23012,), (23063,))	(('G',), ('A',))	126	(1, 1)	(0, 0)	(0, 0)	4.819500156633755e-05	146	0.863013698630137
((22812,),)	(('A',),)	117	(1,)	(0,)	(0,)	4.4752501454456295e-05	130	0.9
((21638,), (21765, 21766, 21767, 21768, 21769, 21770))	(('C',), ('del', 'del', 'del', 'del', 'del', 'del'))	103	(1, 0)	(0, 1)	(0, 0)	3.9397501280418795e-05	775	0.1329032258064516
((23604,),)	(('A',),)	102	(0,)	(1,)	(0,)	3.9015001267987544e-05	182	0.5604395604395604
((5388,),)	(('C',),)	97	(1,)	(0,)	(0,)	3.710250120583129e-05	169	0.5739644970414202
((28095,), (28111,), (28167,), (28280, 28281, 28282))	(('T',), ('G',), ('G',), ('G', 'A', 'T'))	94	(0, 0, 1, 1)	(1, 1, 0, 0)	(0, 0, 0, 0)	3.595500116853754e-05	9797	0.009594773910380728
((24506,), (24642,))	(('G',), ('C',))	93	(0, 1)	(1, 0)	(0, 0)	3.557250115610629e-05	95	0.9789473684210527
((28111,), (28167,), (28262,), (28280, 28281, 28282))	(('A',), ('G',), ('del', 'del', 'del', 'del'), ('G', 'A', 'T'))	92	(1, 1, 1, 1)	(0, 0, 0, 0)	(0, 0, 0, 0)	3.519000114367504e-05	13789	0.006671984915512365
((5388,),)	(('A',),)	70	(0,)	(1,)	(0,)	2.6775000870187528e-05	169	0.41420118343195267
((28111,), (28167,), (28262,))	(('A',), ('G',), ('del', 'del', 'del', 'del'))	66	(1, 1, 1)	(0, 0, 0)	(0, 0, 0)	2.5245000820462526e-05	22141	0.002980895171853123
((23525,),)	(('C',),)	60	(1,)	(0,)	(0,)	2.2950000745875023e-05	79	0.759493670886076
((23604,), (23709,))	(('A',), ('T',))	51	(0, 0)	(1, 1)	(0, 0)	1.9507500633993772e-05	60	0.85
((27972,), (28048,), (28095,), (28111,), (28167,))	(('C',), ('T',), ('T',), ('G',), ('G',))	47	(1, 0, 0, 0, 1)	(0, 1, 1, 1, 0)	(0, 0, 0, 0, 0)	1.797750058426877e-05	7410	0.006342780026990553
((28048,), (28095,), (28111,), (28167,))	(('T',), ('A',), ('A',), ('G',))	45	(0, 1, 1, 1)	(1, 0, 0, 0)	(0, 0, 0, 0)	1.721250055940627e-05	32391	0.0013892747985551543
((28048,), (28095,), (28111,), (28167,), (28280, 28281, 28282))	(('T',), ('A',), ('A',), ('G',), ('G', 'A', 'T'))	45	(0, 1, 1, 1, 1)	(1, 0, 0, 0, 0)	(0, 0, 0, 0, 0)	1.721250055940627e-05	2005	0.022443890274314215
((28095,),)	(('T',),)	43	(0,)	(1,)	(0,)	1.6447500534543768e-05	58750	0.0007319148936170213
((21991, 21992, 21993), (22132,))	(('del', 'del', 'del'), ('G',))	39	(0, 1)	(1, 0)	(0, 0)	1.4917500484818766e-05	462	0.08441558441558442
((28095,), (28111,), (28167,), (28280, 28281, 28282))	(('T',), ('A',), ('G',), ('G', 'A', 'T'))	37	(0, 1, 1, 1)	(1, 0, 0, 0)	(0, 0, 0, 0)	1.4152500459956265e-05	9797	0.003776666326426457
((21765, 21766, 21767, 21768, 21769, 21770), (21974,))	(('del', 'del', 'del', 'del', 'del', 'del'), ('G',))	36	(0, 1)	(1, 0)	(0, 0)	1.3770000447525015e-05	60	0.6
((27972,), (28048,))	(('T',), ('G',))	36	(0, 1)	(1, 0)	(0, 0)	1.3770000447525015e-05	27825	0.0012938005390835579
((21621,), (21638,), (21765, 21766, 21767, 21768, 21769, 21770))	(('C',), ('C',), ('del', 'del', 'del', 'del', 'del', 'del'))	30	(1, 1, 0)	(0, 0, 1)	(0, 0, 0)	1.1475000372937512e-05	624	0.04807692307692308
((28095,), (28111,), (28167,), (28280, 28281, 28282))	(('A',), ('A',), ('G',), ('C', 'T', 'A'))	29	(1, 1, 1, 0)	(0, 0, 0, 1)	(0, 0, 0, 0)	1.1092500360506261e-05	9797	0.002960089823415331
((28111,),)	(('G',),)	28	(0,)	(1,)	(0,)	1.071000034807501e-05	59392	0.0004714439655172414
((28111,), (28167,), (28280, 28281, 28282))	(('A',), ('G',), ('C', 'T', 'A'))	27	(1, 1, 0)	(0, 0, 1)	(0, 0, 0)	1.032750033564376e-05	13789	0.001958082529552542
((27972,), (28048,), (28095,))	(('C',), ('T',), ('T',))	27	(1, 0, 0)	(0, 1, 1)	(0, 0, 0)	1.032750033564376e-05	17630	0.0015314804310833806
((27972,), (28048,))	(('C',), ('T',))	27	(1, 0)	(0, 1)	(0, 0)	1.032750033564376e-05	27825	0.0009703504043126684
((28095,), (28111,), (28167,), (28262,))	(('A',), ('G',), ('G',), ('del', 'del', 'del', 'del'))	26	(1, 0, 1, 1)	(0, 1, 0, 0)	(0, 0, 0, 0)	9.945000323212511e-06	17723	0.0014670202561643062
((28111,),)	(('A',),)	23	(1,)	(0,)	(0,)	8.79750028591876e-06	59392	0.0003872575431034483
((28111,), (28167,), (28280, 28281, 28282))	(('G',), ('G',), ('G', 'A', 'T'))	23	(0, 1, 1)	(1, 0, 0)	(0, 0, 0)	8.79750028591876e-06	13789	0.0016679962288780913
((21974,),)	(('G',),)	23	(1,)	(0,)	(0,)	8.79750028591876e-06	1196	0.019230769230769232
((27972,), (28048,), (28095,), (28111,), (28167,))	(('T',), ('G',), ('A',), ('A',), ('G',))	21	(0, 1, 1, 1, 1)	(1, 0, 0, 0, 0)	(0, 0, 0, 0, 0)	8.032500261056259e-06	7410	0.002834008097165992
((27972,), (28048,), (28095,), (28111,), (28167,))	(('T',), ('T',), ('A',), ('A',), ('G',))	21	(0, 0, 1, 1, 1)	(1, 1, 0, 0, 0)	(0, 0, 0, 0, 0)	8.032500261056259e-06	7410	0.002834008097165992
((23012,), (23063,))	(('G',), ('T',))	20	(1, 0)	(0, 1)	(0, 1)	7.650000248625008e-06	146	0.136986301369863
((27972,), (28048,), (28095,), (28111,), (28167,))	(('C',), ('G',), ('T',), ('G',), ('G',))	19	(1, 1, 0, 0, 1)	(0, 0, 1, 1, 0)	(0, 0, 0, 0, 0)	7.267500236193758e-06	7410	0.002564102564102564
((23063,),)	(('A',),)	19	(1,)	(0,)	(0,)	7.267500236193758e-06	185	0.10270270270270271
((28048,), (28095,), (28111,), (28167,), (28280, 28281, 28282))	(('T',), ('T',), ('A',), ('G',), ('G', 'A', 'T'))	18	(0, 0, 1, 1, 1)	(1, 1, 0, 0, 0)	(0, 0, 0, 0, 0)	6.885000223762507e-06	2005	0.008977556109725686
((28048,), (28095,), (28111,), (28167,), (28262,))	(('G',), ('A',), ('G',), ('G',), ('del', 'del', 'del', 'del'))	18	(1, 1, 0, 1, 1)	(0, 0, 1, 0, 0)	(0, 0, 0, 0, 0)	6.885000223762507e-06	8970	0.002006688963210702
((27972,), (28048,), (28095,), (28111,))	(('T',), ('G',), ('A',), ('A',))	18	(0, 1, 1, 1)	(1, 0, 0, 0)	(0, 0, 0, 0)	6.885000223762507e-06	13986	0.001287001287001287
((28048,), (28095,), (28111,), (28167,))	(('G',), ('T',), ('G',), ('G',))	18	(1, 0, 0, 1)	(0, 1, 1, 0)	(0, 0, 0, 0)	6.885000223762507e-06	32391	0.0005557099194220616
((27972,), (28048,), (28095,), (28111,))	(('C',), ('T',), ('T',), ('G',))	17	(1, 0, 0, 0)	(0, 1, 1, 1)	(0, 0, 0, 0)	6.502500211331257e-06	13986	0.0012155012155012155
((27972,), (28048,), (28095,))	(('C',), ('G',), ('T',))	17	(1, 1, 0)	(0, 0, 1)	(0, 0, 0)	6.502500211331257e-06	17630	0.0009642654566080545
((23063,), (23271,))	(('A',), ('C',))	16	(1, 1)	(0, 0)	(0, 0)	6.120000198900006e-06	20	0.8
((21765, 21766, 21767, 21768, 21769, 21770), (21974,), (21991, 21992, 21993))	(('del', 'del', 'del', 'del', 'del', 'del'), ('G',), ('del', 'del', 'del'))	16	(0, 1, 0)	(1, 0, 1)	(0, 0, 0)	6.120000198900006e-06	16	1.0
((23525,), (23604,))	(('C',), ('C',))	15	(1, 1)	(0, 0)	(0, 0)	5.737500186468756e-06	19	0.7894736842105263
((28048,), (28095,), (28111,), (28167,), (28262,), (28280, 28281, 28282))	(('G',), ('A',), ('A',), ('G',), ('del', 'del', 'del', 'del'), ('G', 'A', 'T'))	15	(1, 1, 1, 1, 1, 1)	(0, 0, 0, 0, 0, 0)	(0, 0, 0, 0, 0, 0)	5.737500186468756e-06	2005	0.007481296758104738
((23271,),)	(('A',),)	13	(0,)	(1,)	(0,)	4.972500161606256e-06	186	0.06989247311827956
((28048,), (28095,), (28111,), (28167,))	(('G',), ('A',), ('G',), ('G',))	13	(1, 1, 0, 1)	(0, 0, 1, 0)	(0, 0, 0, 0)	4.972500161606256e-06	32391	0.0004013460529159334
((27972,), (28048,), (28095,), (28111,), (28167,))	(('C',), ('G',), ('A',), ('G',), ('G',))	13	(1, 1, 1, 0, 1)	(0, 0, 0, 1, 0)	(0, 0, 0, 0, 0)	4.972500161606256e-06	7410	0.0017543859649122807
((22812,), (23012,))	(('A',), ('G',))	13	(1, 1)	(0, 0)	(0, 0)	4.972500161606256e-06	13	1.0
((27972,), (28048,), (28095,))	(('T',), ('T',), ('A',))	13	(0, 0, 1)	(1, 1, 0)	(0, 0, 0)	4.972500161606256e-06	17630	0.000737379466817924
((28095,),)	(('A',),)	12	(1,)	(0,)	(0,)	4.590000149175005e-06	58750	0.00020425531914893618
((21638,),)	(('C',),)	12	(1,)	(0,)	(0,)	4.590000149175005e-06	1023	0.011730205278592375
((23012,),)	(('G',),)	12	(1,)	(0,)	(0,)	4.590000149175005e-06	171	0.07017543859649122
((28048,), (28095,), (28111,), (28167,), (28262,))	(('G',), ('T',), ('G',), ('G',), ('del', 'del', 'del', 'del'))	12	(1, 0, 0, 1, 1)	(0, 1, 1, 0, 0)	(0, 0, 0, 0, 0)	4.590000149175005e-06	8970	0.0013377926421404682
((28111,), (28167,), (28262,), (28280, 28281, 28282))	(('G',), ('G',), ('del', 'del', 'del', 'del'), ('G', 'A', 'T'))	10	(0, 1, 1, 1)	(1, 0, 0, 0)	(0, 0, 0, 0)	3.825000124312504e-06	13789	0.0007252157516861266
((27972,), (28048,), (28095,), (28111,))	(('C',), ('G',), ('A',), ('G',))	10	(1, 1, 1, 0)	(0, 0, 0, 1)	(0, 0, 0, 0)	3.825000124312504e-06	13986	0.000715000715000715
((21765, 21766, 21767, 21768, 21769, 21770), (21974,), (21991, 21992, 21993))	(('del', 'del', 'del', 'del', 'del', 'del'), ('G',), ('T', 'T', 'A'))	10	(0, 1, 1)	(1, 0, 0)	(0, 0, 0)	3.825000124312504e-06	16	0.625
((21991, 21992, 21993),)	(('del', 'del', 'del'),)	8	(0,)	(1,)	(0,)	3.060000099450003e-06	1167	0.006855184233076264
((21974,), (21991, 21992, 21993))	(('G',), ('T', 'T', 'A'))	8	(1, 1)	(0, 0)	(0, 0)	3.060000099450003e-06	1122	0.0071301247771836
((28048,), (28095,), (28111,), (28167,))	(('T',), ('T',), ('A',), ('G',))	8	(0, 0, 1, 1)	(1, 1, 0, 0)	(0, 0, 0, 0)	3.060000099450003e-06	32391	0.0002469821864098052
((29465,),)	(('A',),)	8	(0,)	(1,)	(0,)	3.060000099450003e-06	102127	7.833383923937841e-05
((28048,), (28095,), (28111,), (28167,), (28262,), (28280, 28281, 28282))	(('T',), ('T',), ('G',), ('G',), ('del', 'del', 'del', 'del'), ('C', 'T', 'A'))	8	(0, 0, 0, 1, 1, 0)	(1, 1, 1, 0, 0, 1)	(0, 0, 0, 0, 0, 0)	3.060000099450003e-06	2005	0.00399002493765586
((28095,), (28111,), (28167,), (28280, 28281, 28282))	(('A',), ('G',), ('G',), ('C', 'T', 'A'))	8	(1, 0, 1, 0)	(0, 1, 0, 1)	(0, 0, 0, 0)	3.060000099450003e-06	9797	0.0008165765030111259
((27972,), (28048,), (28095,))	(('T',), ('G',), ('A',))	7	(0, 1, 1)	(1, 0, 0)	(0, 0, 0)	2.6775000870187527e-06	17630	0.0003970504821327283
((27972,), (28048,), (28095,), (28111,))	(('T',), ('T',), ('T',), ('A',))	6	(0, 0, 0, 1)	(1, 1, 1, 0)	(0, 0, 0, 0)	2.2950000745875026e-06	13986	0.000429000429000429
((27972,), (28048,), (28095,), (28111,))	(('C',), ('G',), ('T',), ('G',))	5	(1, 1, 0, 0)	(0, 0, 1, 1)	(0, 0, 0, 0)	1.912500062156252e-06	13986	0.0003575003575003575
((28095,), (28111,), (28167,), (28262,), (28280, 28281, 28282))	(('T',), ('G',), ('G',), ('del', 'del', 'del', 'del'), ('G', 'A', 'T'))	5	(0, 0, 1, 1, 1)	(1, 1, 0, 0, 0)	(0, 0, 0, 0, 0)	1.912500062156252e-06	9797	0.0005103603143819537
((27972,), (28048,), (28095,), (28111,))	(('T',), ('T',), ('A',), ('A',))	5	(0, 0, 1, 1)	(1, 1, 0, 0)	(0, 0, 0, 0)	1.912500062156252e-06	13986	0.0003575003575003575
((27972,), (28048,), (28095,), (28111,), (28167,))	(('T',), ('T',), ('T',), ('A',), ('G',))	4	(0, 0, 0, 1, 1)	(1, 1, 1, 0, 0)	(0, 0, 0, 0, 0)	1.5300000497250016e-06	7410	0.0005398110661268556
((23063,), (23271,))	(('T',), ('A',))	4	(0, 0)	(1, 1)	(1, 0)	1.5300000497250016e-06	20	0.2
((28048,), (28095,), (28111,))	(('T',), ('T',), ('A',))	3	(0, 0, 1)	(1, 1, 0)	(0, 0, 0)	1.1475000372937513e-06	42562	7.048540952022932e-05
((3267,),)	(('T',),)	3	(0,)	(1,)	(0,)	1.1475000372937513e-06	17273	0.0001736814681873444
((28048,), (28111,), (28167,))	(('G',), ('A',), ('G',))	3	(1, 1, 1)	(0, 0, 0)	(0, 0, 0)	1.1475000372937513e-06	32391	9.261831990367695e-05
((27972,), (28048,), (28095,), (28111,))	(('C',), ('T',), ('A',), ('A',))	3	(1, 0, 1, 1)	(0, 1, 0, 0)	(0, 0, 0, 0)	1.1475000372937513e-06	13986	0.0002145002145002145
((28048,), (28095,), (28111,), (28167,))	(('T',), ('A',), ('G',), ('G',))	3	(0, 1, 0, 1)	(1, 0, 1, 0)	(0, 0, 0, 0)	1.1475000372937513e-06	32391	9.261831990367695e-05
((28095,), (28111,), (28167,))	(('A',), ('G',), ('G',))	3	(1, 0, 1)	(0, 1, 0)	(0, 0, 0)	1.1475000372937513e-06	43769	6.854166190682904e-05
((28512,),)	(('G',),)	3	(0,)	(0,)	(1,)	1.1475000372937513e-06	69129	4.3397127110185304e-05
((28791,), (28977,))	(('T',), ('C',))	3	(0, 1)	(1, 0)	(0, 0)	1.1475000372937513e-06	10899	0.0002752546105147261
((28048,), (28111,), (28167,))	(('T',), ('G',), ('G',))	3	(0, 0, 1)	(1, 1, 0)	(0, 0, 0)	1.1475000372937513e-06	32391	9.261831990367695e-05
((23525,), (23604,))	(('C',), ('A',))	3	(1, 0)	(0, 1)	(0, 0)	1.1475000372937513e-06	19	0.15789473684210525
((23604,), (23709,))	(('C',), ('C',))	2	(1, 1)	(0, 0)	(0, 0)	7.650000248625008e-07	60	0.03333333333333333
((28167,), (28280, 28281, 28282))	(('A',), ('C', 'T', 'A'))	2	(0, 0)	(0, 1)	(1, 0)	7.650000248625008e-07	28066	7.126060001425212e-05
((27972,), (28048,), (28095,), (28167,))	(('T',), ('T',), ('T',), ('G',))	2	(0, 0, 0, 1)	(1, 1, 1, 0)	(0, 0, 0, 0)	7.650000248625008e-07	7410	0.0002699055330634278
((28048,), (28095,), (28167,), (28262,))	(('T',), ('T',), ('G',), ('del', 'del', 'del', 'del'))	2	(0, 0, 1, 1)	(1, 1, 0, 0)	(0, 0, 0, 0)	7.650000248625008e-07	8970	0.0002229654403567447
((21621,), (21638,))	(('C',), ('C',))	2	(1, 1)	(0, 0)	(0, 0)	7.650000248625008e-07	857	0.002333722287047841
((28095,), (28111,), (28167,), (28262,), (28280, 28281, 28282))	(('A',), ('A',), ('G',), ('del', 'del', 'del', 'del'), ('C', 'T', 'A'))	2	(1, 1, 1, 1, 0)	(0, 0, 0, 0, 1)	(0, 0, 0, 0, 0)	7.650000248625008e-07	9797	0.00020414412575278147
((28048,), (28095,), (28111,))	(('G',), ('A',), ('G',))	2	(1, 1, 0)	(0, 0, 1)	(0, 0, 0)	7.650000248625008e-07	42562	4.699027301348621e-05
((28048,), (28095,), (28111,), (28167,))	(('T',), ('T',), ('G',), ('A',))	2	(0, 0, 0, 0)	(1, 1, 1, 0)	(0, 0, 0, 1)	7.650000248625008e-07	32391	6.17455466024513e-05
((28048,), (28095,), (28111,), (28167,), (28280, 28281, 28282))	(('G',), ('T',), ('G',), ('G',), ('C', 'T', 'A'))	2	(1, 0, 0, 1, 0)	(0, 1, 1, 0, 1)	(0, 0, 0, 0, 0)	7.650000248625008e-07	2005	0.000997506234413965
((28095,), (28111,), (28167,))	(('T',), ('A',), ('G',))	2	(0, 1, 1)	(1, 0, 0)	(0, 0, 0)	7.650000248625008e-07	43769	4.569444127121935e-05
((28048,), (28095,))	(('G',), ('T',))	2	(1, 0)	(0, 1)	(0, 0)	7.650000248625008e-07	46968	4.2582183614375745e-05
((12778,),)	(('T',),)	2	(0,)	(0,)	(1,)	7.650000248625008e-07	33910	5.897965202005308e-05
((28048,), (28095,), (28111,))	(('G',), ('T',), ('G',))	2	(1, 0, 0)	(0, 1, 1)	(0, 0, 0)	7.650000248625008e-07	42562	4.699027301348621e-05
((28095,), (28111,), (28167,), (28280, 28281, 28282))	(('T',), ('A',), ('G',), ('C', 'T', 'A'))	2	(0, 1, 1, 0)	(1, 0, 0, 1)	(0, 0, 0, 0)	7.650000248625008e-07	9797	0.00020414412575278147
((28791,),)	(('T',),)	2	(0,)	(1,)	(0,)	7.650000248625008e-07	81638	2.449839535510424e-05
((25912,),)	(('T',),)	2	(0,)	(0,)	(1,)	7.650000248625008e-07	32616	6.13195977434388e-05
((28262,), (28280, 28281, 28282), (28512,))	(('del', 'del', 'del', 'del'), ('C', 'T', 'A'), ('C',))	2	(1, 0, 1)	(0, 1, 0)	(0, 0, 0)	7.650000248625008e-07	51	0.0392156862745098
((28048,), (28095,), (28111,), (28167,), (28262,))	(('T',), ('A',), ('A',), ('G',), ('del', 'del', 'del', 'del'))	1	(0, 1, 1, 1, 1)	(1, 0, 0, 0, 0)	(0, 0, 0, 0, 0)	3.825000124312504e-07	8970	0.00011148272017837236
((27972,), (28048,), (28095,), (28111,))	(('C',), ('G',), ('T',), ('A',))	1	(1, 1, 0, 1)	(0, 0, 1, 0)	(0, 0, 0, 0)	3.825000124312504e-07	13986	7.15000715000715e-05
((27972,), (28048,), (28095,))	(('C',), ('T',), ('A',))	1	(1, 0, 1)	(0, 1, 0)	(0, 0, 0)	3.825000124312504e-07	17630	5.6721497447532616e-05
((28048,), (28095,), (28111,), (28167,), (28262,), (28280, 28281, 28282))	(('T',), ('T',), ('A',), ('G',), ('del', 'del', 'del', 'del'), ('G', 'A', 'T'))	1	(0, 0, 1, 1, 1, 1)	(1, 1, 0, 0, 0, 0)	(0, 0, 0, 0, 0, 0)	3.825000124312504e-07	2005	0.0004987531172069825
((23604,),)	(('C',),)	1	(1,)	(0,)	(0,)	3.825000124312504e-07	182	0.005494505494505495
((28048,), (28095,), (28111,), (28167,), (28262,))	(('T',), ('A',), ('G',), ('G',), ('del', 'del', 'del', 'del'))	1	(0, 1, 0, 1, 1)	(1, 0, 1, 0, 0)	(0, 0, 0, 0, 0)	3.825000124312504e-07	8970	0.00011148272017837236
((3828,),)	(('T',),)	1	(0,)	(0,)	(1,)	3.825000124312504e-07	29842	3.35098183767844e-05
((28095,), (28111,), (28167,), (28280, 28281, 28282))	(('A',), ('G',), ('G',), ('G', 'A', 'T'))	1	(1, 0, 1, 1)	(0, 1, 0, 0)	(0, 0, 0, 0)	3.825000124312504e-07	9797	0.00010207206287639073
((21974,), (21991, 21992, 21993), (22132,))	(('G',), ('T', 'T', 'A'), ('G',))	1	(1, 1, 1)	(0, 0, 0)	(0, 0, 0)	3.825000124312504e-07	425	0.002352941176470588
((28048,), (28095,), (28111,), (28167,))	(('G',), ('A',), ('A',), ('A',))	1	(1, 1, 1, 0)	(0, 0, 0, 0)	(0, 0, 0, 1)	3.825000124312504e-07	32391	3.087277330122565e-05
((28048,), (28095,), (28111,), (28167,), (28262,))	(('T',), ('T',), ('G',), ('A',), ('del', 'del', 'del', 'del'))	1	(0, 0, 0, 0, 1)	(1, 1, 1, 0, 0)	(0, 0, 0, 1, 0)	3.825000124312504e-07	8970	0.00011148272017837236
((28167,),)	(('A',),)	1	(0,)	(0,)	(1,)	3.825000124312504e-07	64846	1.5421151651605343e-05
((28095,), (28111,), (28167,), (28280, 28281, 28282))	(('T',), ('G',), ('A',), ('C', 'T', 'A'))	1	(0, 0, 0, 0)	(1, 1, 0, 1)	(0, 0, 1, 0)	3.825000124312504e-07	9797	0.00010207206287639073
((28111,), (28167,), (28262,), (28280, 28281, 28282))	(('A',), ('G',), ('del', 'del', 'del', 'del'), ('C', 'T', 'A'))	1	(1, 1, 1, 0)	(0, 0, 0, 1)	(0, 0, 0, 0)	3.825000124312504e-07	13789	7.252157516861267e-05
((21614,), (21621,))	(('C',), ('A',))	1	(1, 0)	(0, 0)	(0, 1)	3.825000124312504e-07	2317	0.00043159257660768235
((23525,), (23604,), (23709,))	(('C',), ('C',), ('C',))	1	(1, 1, 1)	(0, 0, 0)	(0, 0, 0)	3.825000124312504e-07	1	1.0
((27972,), (28048,), (28095,), (28111,), (28167,))	(('T',), ('T',), ('A',), ('G',), ('G',))	1	(0, 0, 1, 0, 1)	(1, 1, 0, 1, 0)	(0, 0, 0, 0, 0)	3.825000124312504e-07	7410	0.0001349527665317139
((733,),)	(('C',),)	1	(0,)	(0,)	(1,)	3.825000124312504e-07	18669	5.3564732979806093e-05
((28048,), (28095,), (28111,), (28167,), (28262,), (28280, 28281, 28282))	(('T',), ('T',), ('G',), ('G',), ('del', 'del', 'del', 'del'), ('G', 'A', 'T'))	1	(0, 0, 0, 1, 1, 1)	(1, 1, 1, 0, 0, 0)	(0, 0, 0, 0, 0, 0)	3.825000124312504e-07	2005	0.0004987531172069825
((27972,), (28048,), (28111,), (28167,))	(('T',), ('T',), ('G',), ('G',))	1	(0, 0, 0, 1)	(1, 1, 1, 0)	(0, 0, 0, 0)	3.825000124312504e-07	7410	0.0001349527665317139
