## Supplementary material for "MMMVI: Detecting SARS-CoV-2 Variants of Concern in Metagenomic Wastewater Samples": Example Output: summary.txt

	0	1	2	3	4	5	6	median_maximum_coverage	complete_signature_mutations	exclusive_signature_mutations
reference	1956464	596843	33351	7539	15771	4396	15	6	40/42	0/0
B.1.1.7	2505105	68390	10977	22169	7738	0	0	4	20/24	19/21
P.1	2614337	42	0	0	0	0	0	3	8/21	7/18
