## Supplementary material for "MMMVI: Detecting SARS-CoV-2 Variants of Concern in Metagenomic Wastewater Samples": Example Output: B.1.1.7.txt

	[11288-11296]del	[21765-21770]del	[21991-21993]del	A23063T	A28095T	A28111G	C14676T	C23271A	C23604A	C23709T	C27092T	C27972T	C28791T	C28977T	C3267T	C5388A	C7843T	G23012A	G24914C	G28048T	G29465A	GAT28280CTA	T24506G	T6954C
[11288-11296]del	733	0	0	0	0	0	0	0	0	0	0	0	0	0	0	0	0	0	0	0	0	0	0	0
[21765-21770]del	0	324	115	0	0	0	0	0	0	0	0	0	0	0	0	0	0	0	0	0	0	0	0	0
[21991-21993]del	0	115	480	0	0	0	0	0	0	0	0	0	0	0	0	0	0	0	0	0	0	0	0	0
A23063T	0	0	0	141	0	0	0	0	0	0	0	0	0	0	0	0	0	0	0	0	0	0	0	0
A28095T	0	0	0	0	241	196	0	0	0	0	0	159	0	0	0	0	0	0	0	185	0	0	0	0
A28111G	0	0	0	0	196	372	0	0	0	0	0	152	0	0	0	0	0	0	0	175	0	78	0	0
C14676T	0	0	0	0	0	0	194	0	0	0	0	0	0	0	0	0	0	0	0	0	0	0	0	0
C23271A	0	0	0	0	0	0	0	0	0	0	0	0	0	0	0	0	0	0	0	0	0	0	0	0
C23604A	0	0	0	0	0	0	0	0	356	221	0	0	0	0	0	0	0	0	0	0	0	0	0	0
C23709T	0	0	0	0	0	0	0	0	221	309	0	0	0	0	0	0	0	0	0	0	0	0	0	0
C27092T	0	0	0	0	0	0	0	0	0	0	7	0	0	0	0	0	0	0	0	0	0	0	0	0
C27972T	0	0	0	0	159	152	0	0	0	0	0	365	0	0	0	0	0	0	0	177	0	0	0	0
C28791T	0	0	0	0	0	0	0	0	0	0	0	0	0	0	0	0	0	0	0	0	0	0	0	0
C28977T	0	0	0	0	0	0	0	0	0	0	0	0	0	35	0	0	0	0	0	0	0	0	0	0
C3267T	0	0	0	0	0	0	0	0	0	0	0	0	0	0	50	0	0	0	0	0	0	0	0	0
C5388A	0	0	0	0	0	0	0	0	0	0	0	0	0	0	0	2	0	0	0	0	0	0	0	0
C7843T	0	0	0	0	0	0	0	0	0	0	0	0	0	0	0	0	30	0	0	0	0	0	0	0
G23012A	0	0	0	0	0	0	0	0	0	0	0	0	0	0	0	0	0	3	0	0	0	0	0	0
G24914C	0	0	0	0	0	0	0	0	0	0	0	0	0	0	0	0	0	0	460	0	0	0	0	0
G28048T	0	0	0	0	185	175	0	0	0	0	0	177	0	0	0	0	0	0	0	257	0	0	0	0
G29465A	0	0	0	0	0	0	0	0	0	0	0	0	0	0	0	0	0	0	0	0	6	0	0	0
GAT28280CTA	0	0	0	0	0	78	0	0	0	0	0	0	0	0	0	0	0	0	0	0	0	550	0	0
T24506G	0	0	0	0	0	0	0	0	0	0	0	0	0	0	0	0	0	0	0	0	0	0	19	0
T6954C	0	0	0	0	0	0	0	0	0	0	0	0	0	0	0	0	0	0	0	0	0	0	0	1
