## Supplementary material for "MMMVI: Detecting SARS-CoV-2 Variants of Concern in Metagenomic Wastewater Samples": Example Output: read_species.txt

positions	nucleotides	count	reference	B.1.1.7	P.1	proportion_total	reads_overlapping	proportion_overlapping
((11288, 11289, 11290, 11291, 11292, 11293, 11294, 11295, 11296),)	(('T', 'C', 'T', 'G', 'G', 'T', 'T', 'T', 'T'),)	1506	(1,)	(0,)	(0,)	0.017914921964217737	2979	0.5055387713997986
((28512,),)	(('C',),)	1286	(1,)	(0,)	(0,)	0.015297868290826038	1314	0.9786910197869102
((7843,),)	(('C',),)	933	(1,)	(0,)	(0,)	0.011098686714883899	1043	0.8945349952061361
((3267,),)	(('C',),)	915	(1,)	(0,)	(0,)	0.010884564141606394	1001	0.9140859140859141
((12778,),)	(('C',),)	854	(1,)	(0,)	(0,)	0.010158926532165968	892	0.9573991031390134
((11288, 11289, 11290, 11291, 11292, 11293, 11294, 11295, 11296),)	(('del', 'del', 'del', 'del', 'del', 'del', 'del', 'del', 'del'),)	733	(0,)	(1,)	(1,)	0.008719547011800532	2979	0.24605572339711312
((733,),)	(('T',),)	497	(1,)	(0,)	(0,)	0.0059121621621621625	513	0.9688109161793372
((13860,),)	(('C',),)	495	(1,)	(0,)	(0,)	0.0058883707651313285	597	0.8291457286432161
((24914,),)	(('C',),)	460	(0,)	(1,)	(0,)	0.00547202131709174	714	0.6442577030812325
((29465,),)	(('G',),)	457	(1,)	(0,)	(0,)	0.0054363342215454896	476	0.9600840336134454
((21974,), (21991, 21992, 21993))	(('G',), ('del', 'del', 'del'))	350	(1, 0)	(0, 1)	(0, 0)	0.004163494480395889	856	0.4088785046728972
((27092,),)	(('C',),)	290	(1,)	(0,)	(0,)	0.0034497525694708792	317	0.9148264984227129
((21765, 21766, 21767, 21768, 21769, 21770),)	(('T', 'A', 'C', 'A', 'T', 'G'),)	286	(1,)	(0,)	(0,)	0.003402169775409212	1075	0.266046511627907
((23525,), (23604,), (23709,))	(('C',), ('C',), ('C',))	283	(1, 1, 1)	(0, 0, 0)	(0, 0, 0)	0.0033664826798629616	601	0.47088186356073214
((5388,),)	(('C',),)	259	(1,)	(0,)	(0,)	0.0030809859154929575	280	0.925
((28167,), (28262,), (28280, 28281, 28282))	(('G',), ('del', 'del', 'del', 'del'), ('C', 'T', 'A'))	255	(1, 1, 0)	(0, 0, 1)	(0, 0, 0)	0.0030334031214312904	545	0.46788990825688076
((22812,),)	(('A',),)	209	(1,)	(0,)	(0,)	0.0024862009897221164	290	0.7206896551724138
((21974,), (21991, 21992, 21993))	(('G',), ('T', 'T', 'A'))	194	(1, 1)	(0, 0)	(0, 0)	0.002307765511990864	856	0.2266355140186916
((14676,),)	(('T',),)	194	(0,)	(1,)	(0,)	0.002307765511990864	231	0.8398268398268398
((23525,), (23604,), (23709,))	(('C',), ('A',), ('T',))	176	(1, 0, 0)	(0, 1, 1)	(0, 0, 0)	0.002093642938713361	601	0.2928452579034942
((21765, 21766, 21767, 21768, 21769, 21770),)	(('del', 'del', 'del', 'del', 'del', 'del'),)	153	(0,)	(1,)	(0,)	0.0018200418728587743	1075	0.14232558139534884
((23525,), (23604,))	(('C',), ('C',))	145	(1, 1)	(0, 0)	(0, 0)	0.0017248762847354396	846	0.17139479905437352
((28167,), (28262,))	(('G',), ('del', 'del', 'del', 'del'))	143	(1, 1)	(0, 0)	(0, 0)	0.001701084887704606	553	0.2585895117540687
((6954,),)	(('T',),)	134	(1,)	(0,)	(0,)	0.0015940236010658546	137	0.9781021897810219
((28262,), (28280, 28281, 28282))	(('del', 'del', 'del', 'del'), ('C', 'T', 'A'))	134	(1, 0)	(0, 1)	(0, 0)	0.0015940236010658546	735	0.18231292517006803
((21765, 21766, 21767, 21768, 21769, 21770), (21974,), (21991, 21992, 21993))	(('del', 'del', 'del', 'del', 'del', 'del'), ('G',), ('del', 'del', 'del'))	114	(0, 1, 0)	(1, 0, 1)	(0, 0, 0)	0.0013561096307575181	324	0.35185185185185186
((27972,), (28048,), (28095,), (28111,))	(('T',), ('T',), ('T',), ('G',))	106	(0, 0, 0, 0)	(1, 1, 1, 1)	(0, 0, 0, 0)	0.0012609440426341835	292	0.363013698630137
((2749,),)	(('C',),)	106	(1,)	(0,)	(0,)	0.0012609440426341835	112	0.9464285714285714
((23525,), (23604,))	(('C',), ('A',))	98	(1, 0)	(0, 1)	(0, 0)	0.0011657784545108488	846	0.11583924349881797
((21765, 21766, 21767, 21768, 21769, 21770), (21974,), (21991, 21992, 21993))	(('T', 'A', 'C', 'A', 'T', 'G'), ('G',), ('T', 'T', 'A'))	93	(1, 1, 1)	(0, 0, 0)	(0, 0, 0)	0.0011062999619337647	324	0.28703703703703703
((23012,), (23063,))	(('G',), ('T',))	92	(1, 0)	(0, 1)	(0, 1)	0.0010944042634183479	263	0.34980988593155893
((23709,),)	(('C',),)	89	(1,)	(0,)	(0,)	0.0010587171678720976	842	0.10570071258907364
((23525,),)	(('C',),)	81	(1,)	(0,)	(0,)	0.0009635515797487629	930	0.08709677419354839
((21974,),)	(('G',),)	77	(1,)	(0,)	(0,)	0.0009159687856870955	956	0.08054393305439331
((28280, 28281, 28282),)	(('C', 'T', 'A'),)	74	(0,)	(1,)	(0,)	0.0008802816901408451	827	0.08948004836759371
((23012,), (23063,))	(('G',), ('A',))	70	(1, 1)	(0, 0)	(0, 0)	0.0008326988960791778	263	0.2661596958174905
((28262,),)	(('del', 'del', 'del', 'del'),)	69	(1,)	(0,)	(0,)	0.000820803197563761	744	0.09274193548387097
((23604,), (23709,))	(('C',), ('C',))	69	(1, 1)	(0, 0)	(0, 0)	0.000820803197563761	714	0.09663865546218488
((27972,),)	(('T',),)	65	(0,)	(1,)	(0,)	0.0007732204035020936	485	0.13402061855670103
((3267,),)	(('T',),)	50	(0,)	(1,)	(0,)	0.0005947849257708413	1001	0.04995004995004995
((23012,),)	(('G',),)	43	(1,)	(0,)	(0,)	0.0005115150361629235	285	0.15087719298245614
((23709,),)	(('T',),)	43	(0,)	(1,)	(0,)	0.0005115150361629235	842	0.0510688836104513
((21765, 21766, 21767, 21768, 21769, 21770), (21974,))	(('del', 'del', 'del', 'del', 'del', 'del'), ('G',))	42	(0, 1)	(1, 0)	(0, 0)	0.0004996193376475066	412	0.10194174757281553
((27972,), (28048,))	(('T',), ('T',))	42	(0, 0)	(1, 1)	(0, 0)	0.0004996193376475066	418	0.10047846889952153
((28048,), (28095,), (28111,))	(('T',), ('T',), ('G',))	41	(0, 0, 0)	(1, 1, 1)	(0, 0, 0)	0.00048772363913208983	321	0.1277258566978193
((23604,), (23709,))	(('A',), ('T',))	40	(0, 0)	(1, 1)	(0, 0)	0.000475827940616673	714	0.056022408963585436
((28095,), (28111,), (28167,), (28262,), (28280, 28281, 28282))	(('A',), ('G',), ('G',), ('del', 'del', 'del', 'del'), ('C', 'T', 'A'))	39	(1, 0, 1, 1, 0)	(0, 1, 0, 0, 1)	(0, 0, 0, 0, 0)	0.00046393224210125616	72	0.5416666666666666
((28111,), (28167,), (28262,), (28280, 28281, 28282))	(('G',), ('G',), ('del', 'del', 'del', 'del'), ('C', 'T', 'A'))	38	(0, 1, 1, 0)	(1, 0, 0, 1)	(0, 0, 0, 0)	0.0004520365435858394	139	0.2733812949640288
((27972,), (28048,), (28095,), (28111,))	(('T',), ('G',), ('A',), ('A',))	34	(0, 1, 1, 1)	(1, 0, 0, 0)	(0, 0, 0, 0)	0.00040445374952417204	292	0.11643835616438356
((24914,),)	(('G',),)	34	(1,)	(0,)	(0,)	0.00040445374952417204	714	0.047619047619047616
((14676,),)	(('C',),)	33	(1,)	(0,)	(0,)	0.0003925580510087552	231	0.14285714285714285
((23525,), (23604,), (23709,))	(('C',), ('C',), ('T',))	32	(1, 1, 0)	(0, 0, 1)	(0, 0, 0)	0.00038066235249333843	601	0.05324459234608985
((7843,),)	(('T',),)	30	(0,)	(1,)	(0,)	0.00035687095546250476	1043	0.028763183125599234
((22812,), (23012,), (23063,))	(('A',), ('G',), ('T',))	30	(1, 1, 0)	(0, 0, 1)	(0, 0, 1)	0.00035687095546250476	68	0.4411764705882353
((28791,), (28977,))	(('C',), ('T',))	29	(1, 0)	(0, 1)	(0, 0)	0.0003449752569470879	33	0.8787878787878788
((27972,), (28048,))	(('T',), ('G',))	28	(0, 1)	(1, 0)	(0, 0)	0.0003330795584316711	418	0.06698564593301436
((21765, 21766, 21767, 21768, 21769, 21770), (21974,))	(('T', 'A', 'C', 'A', 'T', 'G'), ('G',))	27	(1, 1)	(0, 0)	(0, 0)	0.00032118385991625426	412	0.06553398058252427
((28048,), (28095,), (28111,))	(('G',), ('A',), ('A',))	26	(1, 1, 1)	(0, 0, 0)	(0, 0, 0)	0.0003092881614008375	321	0.08099688473520249
((23604,),)	(('C',),)	22	(1,)	(0,)	(0,)	0.00026170536733917014	968	0.022727272727272728
((28111,), (28167,), (28262,))	(('G',), ('G',), ('del', 'del', 'del', 'del'))	21	(0, 1, 1)	(1, 0, 0)	(0, 0, 0)	0.0002498096688237533	145	0.14482758620689656
((22812,), (23012,), (23063,))	(('A',), ('G',), ('A',))	21	(1, 1, 1)	(0, 0, 0)	(0, 0, 0)	0.0002498096688237533	68	0.3088235294117647
((5648,),)	(('A',),)	20	(1,)	(0,)	(0,)	0.0002379139703083365	20	1.0
((28095,), (28111,), (28167,), (28262,))	(('A',), ('G',), ('G',), ('del', 'del', 'del', 'del'))	20	(1, 0, 1, 1)	(0, 1, 0, 0)	(0, 0, 0, 0)	0.0002379139703083365	78	0.2564102564102564
((13860,),)	(('T',),)	19	(0,)	(0,)	(1,)	0.0002260182717929197	597	0.031825795644891124
((23063,),)	(('T',),)	18	(0,)	(1,)	(1,)	0.00021412257327750286	288	0.0625
((24506,), (24642,))	(('G',), ('C',))	18	(0, 1)	(1, 0)	(0, 0)	0.00021412257327750286	25	0.72
((28095,), (28111,), (28167,))	(('A',), ('G',), ('G',))	18	(1, 0, 1)	(0, 1, 0)	(0, 0, 0)	0.00021412257327750286	103	0.17475728155339806
((24642,),)	(('C',),)	17	(1,)	(0,)	(0,)	0.00020222687476208602	40	0.425
((27972,), (28095,), (28111,))	(('T',), ('T',), ('G',))	17	(0, 0, 0)	(1, 1, 1)	(0, 0, 0)	0.00020222687476208602	292	0.05821917808219178
((23525,), (23604,), (23709,))	(('C',), ('A',), ('C',))	16	(1, 0, 1)	(0, 1, 0)	(0, 0, 0)	0.00019033117624666921	601	0.026622296173044926
((12778,),)	(('T',),)	15	(0,)	(0,)	(1,)	0.00017843547773125238	892	0.016816143497757848
((21765, 21766, 21767, 21768, 21769, 21770), (21974,), (21991, 21992, 21993))	(('del', 'del', 'del', 'del', 'del', 'del'), ('G',), ('T', 'T', 'A'))	14	(0, 1, 1)	(1, 0, 0)	(0, 0, 0)	0.00016653977921583555	324	0.043209876543209874
((27972,), (28048,), (28095,))	(('T',), ('T',), ('T',))	14	(0, 0, 0)	(1, 1, 1)	(0, 0, 0)	0.00016653977921583555	338	0.04142011834319527
((23525,), (23604,), (23709,))	(('T',), ('C',), ('C',))	13	(0, 1, 1)	(0, 0, 0)	(1, 0, 0)	0.00015464408070041874	601	0.021630615640599003
((25912,),)	(('G',),)	13	(1,)	(0,)	(0,)	0.00015464408070041874	15	0.8666666666666667
((23525,), (23709,))	(('C',), ('C',))	12	(1, 1)	(0, 0)	(0, 0)	0.0001427483821850019	601	0.019966722129783693
((22812,), (23012,))	(('A',), ('G',))	12	(1, 1)	(0, 0)	(0, 0)	0.0001427483821850019	78	0.15384615384615385
((21991, 21992, 21993),)	(('del', 'del', 'del'),)	11	(0,)	(1,)	(0,)	0.00013085268366958507	861	0.012775842044134728
((27972,), (28048,), (28111,))	(('T',), ('T',), ('G',))	11	(0, 0, 0)	(1, 1, 1)	(0, 0, 0)	0.00013085268366958507	292	0.03767123287671233
((27972,), (28048,), (28095,))	(('T',), ('G',), ('A',))	11	(0, 1, 1)	(1, 0, 0)	(0, 0, 0)	0.00013085268366958507	338	0.03254437869822485
((28167,),)	(('G',),)	11	(1,)	(0,)	(0,)	0.00013085268366958507	592	0.018581081081081082
((23063,),)	(('A',),)	11	(1,)	(0,)	(0,)	0.00013085268366958507	288	0.03819444444444445
((27972,), (28048,), (28095,), (28111,))	(('T',), ('G',), ('T',), ('G',))	10	(0, 1, 0, 0)	(1, 0, 1, 1)	(0, 0, 0, 0)	0.00011895698515416825	292	0.03424657534246575
((21974,), (21991, 21992, 21993), (22132,))	(('G',), ('T', 'T', 'A'), ('G',))	10	(1, 1, 1)	(0, 0, 0)	(0, 0, 0)	0.00011895698515416825	19	0.5263157894736842
((27972,), (28048,), (28095,), (28111,))	(('C',), ('T',), ('T',), ('G',))	9	(1, 0, 0, 0)	(0, 1, 1, 1)	(0, 0, 0, 0)	0.00010706128663875143	292	0.030821917808219176
((23604,),)	(('A',),)	9	(0,)	(1,)	(0,)	0.00010706128663875143	968	0.009297520661157025
((28095,), (28111,))	(('T',), ('G',))	8	(0, 0)	(1, 1)	(0, 0)	9.516558812333461e-05	431	0.018561484918793503
((28791,),)	(('C',),)	7	(1,)	(0,)	(0,)	8.326988960791777e-05	37	0.1891891891891892
((27092,),)	(('T',),)	7	(0,)	(1,)	(0,)	8.326988960791777e-05	317	0.022082018927444796
((23525,), (23604,))	(('T',), ('A',))	7	(0, 0)	(0, 1)	(1, 0)	8.326988960791777e-05	846	0.008274231678486997
((27972,), (28048,), (28095,), (28111,))	(('C',), ('G',), ('A',), ('A',))	7	(1, 1, 1, 1)	(0, 0, 0, 0)	(0, 0, 0, 0)	8.326988960791777e-05	292	0.023972602739726026
((28048,), (28095,))	(('T',), ('T',))	7	(0, 0)	(1, 1)	(0, 0)	8.326988960791777e-05	370	0.01891891891891892
((28111,), (28167,))	(('G',), ('G',))	6	(0, 1)	(1, 0)	(0, 0)	7.137419109250095e-05	172	0.03488372093023256
((23604,), (23709,))	(('C',), ('T',))	6	(1, 0)	(0, 1)	(0, 0)	7.137419109250095e-05	714	0.008403361344537815
((21991, 21992, 21993), (22132,))	(('T', 'T', 'A'), ('G',))	6	(1, 1)	(0, 0)	(0, 0)	7.137419109250095e-05	24	0.25
((21991, 21992, 21993),)	(('T', 'T', 'A'),)	6	(1,)	(0,)	(0,)	7.137419109250095e-05	861	0.006968641114982578
((28048,), (28111,))	(('T',), ('G',))	6	(0, 0)	(1, 1)	(0, 0)	7.137419109250095e-05	321	0.018691588785046728
((3828,),)	(('C',),)	6	(1,)	(0,)	(0,)	7.137419109250095e-05	6	1.0
((28977,),)	(('T',),)	6	(0,)	(1,)	(0,)	7.137419109250095e-05	38	0.15789473684210525
((23525,), (23604,))	(('T',), ('C',))	6	(0, 1)	(0, 0)	(1, 0)	7.137419109250095e-05	846	0.0070921985815602835
((29465,),)	(('A',),)	6	(0,)	(1,)	(0,)	7.137419109250095e-05	476	0.012605042016806723
((23525,), (23709,))	(('C',), ('T',))	5	(1, 0)	(0, 1)	(0, 0)	5.9478492577084124e-05	601	0.008319467554076539
((23525,), (23604,), (23709,))	(('T',), ('A',), ('T',))	5	(0, 0, 0)	(0, 1, 1)	(1, 0, 0)	5.9478492577084124e-05	601	0.008319467554076539
((27972,), (28095,))	(('T',), ('T',))	5	(0, 0)	(1, 1)	(0, 0)	5.9478492577084124e-05	338	0.014792899408284023
((28512,),)	(('G',),)	5	(0,)	(0,)	(1,)	5.9478492577084124e-05	1314	0.00380517503805175
((23604,), (23709,))	(('A',), ('C',))	5	(0, 1)	(1, 0)	(0, 0)	5.9478492577084124e-05	714	0.0070028011204481795
((27972,), (28048,))	(('C',), ('T',))	5	(1, 0)	(0, 1)	(0, 0)	5.9478492577084124e-05	418	0.011961722488038277
((28048,),)	(('T',),)	4	(0,)	(1,)	(0,)	4.7582794061667303e-05	450	0.008888888888888889
((27972,),)	(('C',),)	4	(1,)	(0,)	(0,)	4.7582794061667303e-05	485	0.008247422680412371
((28048,), (28095,), (28111,))	(('T',), ('T',), ('A',))	4	(0, 0, 1)	(1, 1, 0)	(0, 0, 0)	4.7582794061667303e-05	321	0.012461059190031152
((21765, 21766, 21767, 21768, 21769, 21770), (21974,), (21991, 21992, 21993))	(('T', 'A', 'C', 'A', 'T', 'G'), ('G',), ('del', 'del', 'del'))	4	(1, 1, 0)	(0, 0, 1)	(0, 0, 0)	4.7582794061667303e-05	324	0.012345679012345678
((27972,), (28048,), (28111,))	(('T',), ('G',), ('A',))	4	(0, 1, 1)	(1, 0, 0)	(0, 0, 0)	4.7582794061667303e-05	292	0.0136986301369863
((28262,), (28280, 28281, 28282), (28512,))	(('del', 'del', 'del', 'del'), ('C', 'T', 'A'), ('C',))	3	(1, 0, 1)	(0, 1, 0)	(0, 0, 0)	3.5687095546250476e-05	4	0.75
((28048,), (28095,), (28111,))	(('G',), ('T',), ('G',))	3	(1, 0, 0)	(0, 1, 1)	(0, 0, 0)	3.5687095546250476e-05	321	0.009345794392523364
((27972,), (28048,), (28095,))	(('T',), ('G',), ('T',))	3	(0, 1, 0)	(1, 0, 1)	(0, 0, 0)	3.5687095546250476e-05	338	0.008875739644970414
((27972,), (28048,), (28095,))	(('C',), ('T',), ('T',))	3	(1, 0, 0)	(0, 1, 1)	(0, 0, 0)	3.5687095546250476e-05	338	0.008875739644970414
((23525,),)	(('T',),)	3	(0,)	(0,)	(1,)	3.5687095546250476e-05	930	0.0032258064516129032
((28095,), (28111,))	(('A',), ('A',))	3	(1, 1)	(0, 0)	(0, 0)	3.5687095546250476e-05	431	0.0069605568445475635
((21765, 21766, 21767, 21768, 21769, 21770), (21991, 21992, 21993))	(('T', 'A', 'C', 'A', 'T', 'G'), ('T', 'T', 'A'))	3	(1, 1)	(0, 0)	(0, 0)	3.5687095546250476e-05	324	0.009259259259259259
((28262,), (28280, 28281, 28282))	(('del', 'del', 'del', 'del'), ('G', 'A', 'T'))	3	(1, 1)	(0, 0)	(0, 0)	3.5687095546250476e-05	735	0.004081632653061225
((27972,), (28048,), (28095,), (28111,))	(('T',), ('G',), ('T',), ('A',))	3	(0, 1, 0, 1)	(1, 0, 1, 0)	(0, 0, 0, 0)	3.5687095546250476e-05	292	0.010273972602739725
((28048,), (28095,))	(('G',), ('A',))	3	(1, 1)	(0, 0)	(0, 0)	3.5687095546250476e-05	370	0.008108108108108109
((28095,), (28167,), (28262,))	(('A',), ('G',), ('del', 'del', 'del', 'del'))	3	(1, 1, 1)	(0, 0, 0)	(0, 0, 0)	3.5687095546250476e-05	78	0.038461538461538464
((2749,),)	(('T',),)	3	(0,)	(0,)	(1,)	3.5687095546250476e-05	112	0.026785714285714284
((24506,), (24642,))	(('T',), ('C',))	3	(1, 1)	(0, 0)	(0, 0)	3.5687095546250476e-05	25	0.12
((27972,), (28048,), (28095,), (28111,))	(('T',), ('G',), ('A',), ('G',))	2	(0, 1, 1, 0)	(1, 0, 0, 1)	(0, 0, 0, 0)	2.3791397030833652e-05	292	0.00684931506849315
((22812,), (23063,))	(('A',), ('A',))	2	(1, 1)	(0, 0)	(0, 0)	2.3791397030833652e-05	68	0.029411764705882353
((733,),)	(('C',),)	2	(0,)	(0,)	(1,)	2.3791397030833652e-05	513	0.003898635477582846
((27972,), (28048,), (28095,))	(('T',), ('T',), ('A',))	2	(0, 0, 1)	(1, 1, 0)	(0, 0, 0)	2.3791397030833652e-05	338	0.005917159763313609
((28095,),)	(('T',),)	2	(0,)	(1,)	(0,)	2.3791397030833652e-05	480	0.004166666666666667
((22812,), (23012,), (23063,))	(('A',), ('A',), ('A',))	2	(1, 0, 1)	(0, 1, 0)	(0, 1, 0)	2.3791397030833652e-05	68	0.029411764705882353
((23525,), (23604,), (23709,))	(('T',), ('C',), ('T',))	2	(0, 1, 0)	(0, 0, 1)	(1, 0, 0)	2.3791397030833652e-05	601	0.0033277870216306157
((21974,), (21991, 21992, 21993), (22132,))	(('G',), ('T', 'T', 'A'), ('T',))	2	(1, 1, 0)	(0, 0, 0)	(0, 0, 1)	2.3791397030833652e-05	19	0.10526315789473684
((27972,), (28048,), (28111,))	(('T',), ('G',), ('G',))	2	(0, 1, 0)	(1, 0, 1)	(0, 0, 0)	2.3791397030833652e-05	292	0.00684931506849315
((27972,), (28111,))	(('T',), ('G',))	2	(0, 0)	(1, 1)	(0, 0)	2.3791397030833652e-05	292	0.00684931506849315
((28111,), (28167,), (28262,))	(('A',), ('G',), ('del', 'del', 'del', 'del'))	2	(1, 1, 1)	(0, 0, 0)	(0, 0, 0)	2.3791397030833652e-05	145	0.013793103448275862
((5388,),)	(('A',),)	2	(0,)	(1,)	(0,)	2.3791397030833652e-05	280	0.007142857142857143
((28167,), (28262,), (28280, 28281, 28282))	(('A',), ('del', 'del', 'del', 'del'), ('C', 'T', 'A'))	2	(0, 1, 0)	(0, 0, 1)	(1, 0, 0)	2.3791397030833652e-05	545	0.003669724770642202
((28111,),)	(('G',),)	2	(0,)	(1,)	(0,)	2.3791397030833652e-05	500	0.004
((28095,), (28111,), (28167,))	(('A',), ('A',), ('G',))	1	(1, 1, 1)	(0, 0, 0)	(0, 0, 0)	1.1895698515416826e-05	103	0.009708737864077669
((24506,),)	(('G',),)	1	(0,)	(1,)	(0,)	1.1895698515416826e-05	26	0.038461538461538464
((28048,),)	(('G',),)	1	(1,)	(0,)	(0,)	1.1895698515416826e-05	450	0.0022222222222222222
((28095,), (28111,))	(('A',), ('G',))	1	(1, 0)	(0, 1)	(0, 0)	1.1895698515416826e-05	431	0.002320185614849188
((28095,), (28111,), (28167,), (28262,))	(('A',), ('A',), ('G',), ('del', 'del', 'del', 'del'))	1	(1, 1, 1, 1)	(0, 0, 0, 0)	(0, 0, 0, 0)	1.1895698515416826e-05	78	0.01282051282051282
((28048,), (28095,), (28111,))	(('G',), ('A',), ('G',))	1	(1, 1, 0)	(0, 0, 1)	(0, 0, 0)	1.1895698515416826e-05	321	0.003115264797507788
((28095,), (28111,), (28167,), (28262,), (28280, 28281, 28282))	(('A',), ('A',), ('A',), ('del', 'del', 'del', 'del'), ('C', 'T', 'A'))	1	(1, 1, 0, 1, 0)	(0, 0, 0, 0, 1)	(0, 0, 1, 0, 0)	1.1895698515416826e-05	72	0.013888888888888888
((27972,), (28048,), (28095,), (28111,))	(('T',), ('T',), ('A',), ('G',))	1	(0, 0, 1, 0)	(1, 1, 0, 1)	(0, 0, 0, 0)	1.1895698515416826e-05	292	0.003424657534246575
((28280, 28281, 28282), (28512,))	(('C', 'T', 'A'), ('C',))	1	(0, 1)	(1, 0)	(0, 0)	1.1895698515416826e-05	5	0.2
((27972,), (28048,), (28095,), (28111,))	(('T',), ('T',), ('T',), ('A',))	1	(0, 0, 0, 1)	(1, 1, 1, 0)	(0, 0, 0, 0)	1.1895698515416826e-05	292	0.003424657534246575
((27972,), (28095,), (28111,))	(('T',), ('A',), ('G',))	1	(0, 1, 0)	(1, 0, 1)	(0, 0, 0)	1.1895698515416826e-05	292	0.003424657534246575
((28262,), (28512,))	(('del', 'del', 'del', 'del'), ('C',))	1	(1, 1)	(0, 0)	(0, 0)	1.1895698515416826e-05	4	0.25
((28111,),)	(('A',),)	1	(1,)	(0,)	(0,)	1.1895698515416826e-05	500	0.002
((27972,), (28048,), (28095,), (28111,))	(('C',), ('G',), ('T',), ('G',))	1	(1, 1, 0, 0)	(0, 0, 1, 1)	(0, 0, 0, 0)	1.1895698515416826e-05	292	0.003424657534246575
((27972,), (28048,), (28095,), (28111,))	(('C',), ('T',), ('A',), ('G',))	1	(1, 0, 1, 0)	(0, 1, 0, 1)	(0, 0, 0, 0)	1.1895698515416826e-05	292	0.003424657534246575
((27972,), (28095,))	(('C',), ('T',))	1	(1, 0)	(0, 1)	(0, 0)	1.1895698515416826e-05	338	0.0029585798816568047
((28048,), (28111,))	(('G',), ('A',))	1	(1, 1)	(0, 0)	(0, 0)	1.1895698515416826e-05	321	0.003115264797507788
((6954,),)	(('C',),)	1	(0,)	(1,)	(0,)	1.1895698515416826e-05	137	0.0072992700729927005
((22132,),)	(('G',),)	1	(1,)	(0,)	(0,)	1.1895698515416826e-05	24	0.041666666666666664
((28167,), (28262,))	(('A',), ('del', 'del', 'del', 'del'))	1	(0, 1)	(0, 0)	(1, 0)	1.1895698515416826e-05	553	0.0018083182640144665
((22812,), (23063,))	(('A',), ('T',))	1	(1, 0)	(0, 1)	(0, 1)	1.1895698515416826e-05	68	0.014705882352941176
((27972,), (28095,), (28111,))	(('C',), ('T',), ('G',))	1	(1, 0, 0)	(0, 1, 1)	(0, 0, 0)	1.1895698515416826e-05	292	0.003424657534246575
((28095,), (28111,), (28167,))	(('A',), ('G',), ('A',))	1	(1, 0, 0)	(0, 1, 0)	(0, 0, 1)	1.1895698515416826e-05	103	0.009708737864077669
((27972,), (28048,), (28095,))	(('C',), ('G',), ('T',))	1	(1, 1, 0)	(0, 0, 1)	(0, 0, 0)	1.1895698515416826e-05	338	0.0029585798816568047
((28095,), (28167,), (28262,), (28280, 28281, 28282))	(('A',), ('G',), ('del', 'del', 'del', 'del'), ('C', 'T', 'A'))	1	(1, 1, 1, 0)	(0, 0, 0, 1)	(0, 0, 0, 0)	1.1895698515416826e-05	72	0.013888888888888888
((28095,), (28111,), (28262,))	(('A',), ('G',), ('del', 'del', 'del', 'del'))	1	(1, 0, 1)	(0, 1, 0)	(0, 0, 0)	1.1895698515416826e-05	78	0.01282051282051282
((27972,), (28111,))	(('C',), ('G',))	1	(1, 0)	(0, 1)	(0, 0)	1.1895698515416826e-05	292	0.003424657534246575
((28095,), (28111,))	(('T',), ('A',))	1	(0, 1)	(1, 0)	(0, 0)	1.1895698515416826e-05	431	0.002320185614849188
((28111,), (28167,), (28262,), (28280, 28281, 28282))	(('G',), ('A',), ('del', 'del', 'del', 'del'), ('C', 'T', 'A'))	1	(0, 0, 1, 0)	(1, 0, 0, 1)	(0, 1, 0, 0)	1.1895698515416826e-05	139	0.007194244604316547
((27972,), (28048,), (28095,))	(('C',), ('G',), ('A',))	1	(1, 1, 1)	(0, 0, 0)	(0, 0, 0)	1.1895698515416826e-05	338	0.0029585798816568047
((21765, 21766, 21767, 21768, 21769, 21770), (21991, 21992, 21993))	(('del', 'del', 'del', 'del', 'del', 'del'), ('del', 'del', 'del'))	1	(0, 0)	(1, 1)	(0, 0)	1.1895698515416826e-05	324	0.0030864197530864196
((22812,),)	(('C',),)	1	(0,)	(0,)	(1,)	1.1895698515416826e-05	290	0.0034482758620689655
((27972,), (28095,))	(('T',), ('A',))	1	(0, 1)	(1, 0)	(0, 0)	1.1895698515416826e-05	338	0.0029585798816568047
((24506,), (24642,))	(('T',), ('T',))	1	(1, 0)	(0, 0)	(0, 1)	1.1895698515416826e-05	25	0.04
((28095,), (28111,), (28167,), (28262,), (28280, 28281, 28282))	(('A',), ('A',), ('G',), ('del', 'del', 'del', 'del'), ('C', 'T', 'A'))	1	(1, 1, 1, 1, 0)	(0, 0, 0, 0, 1)	(0, 0, 0, 0, 0)	1.1895698515416826e-05	72	0.013888888888888888
((28167,), (28262,), (28280, 28281, 28282))	(('G',), ('del', 'del', 'del', 'del'), ('G', 'A', 'T'))	1	(1, 1, 1)	(0, 0, 0)	(0, 0, 0)	1.1895698515416826e-05	545	0.001834862385321101
((21991, 21992, 21993), (22132,))	(('T', 'T', 'A'), ('T',))	1	(1, 0)	(0, 0)	(0, 1)	1.1895698515416826e-05	24	0.041666666666666664
((22812,), (23012,))	(('A',), ('A',))	1	(1, 0)	(0, 1)	(0, 1)	1.1895698515416826e-05	78	0.01282051282051282
((28095,), (28167,))	(('A',), ('G',))	1	(1, 1)	(0, 0)	(0, 0)	1.1895698515416826e-05	103	0.009708737864077669
