## Supplementary material for "MMMVI: Detecting SARS-CoV-2 Variants of Concern in Metagenomic Wastewater Samples": Example Output: summary.txt

	0	1	2	3	4	median_maximum_coverage	complete_signature_mutations	exclusive_signature_mutations
reference	72404	9944	1171	536	9	6	37/42	0/0
B.1.1.7	80165	3179	510	104	106	4	22/24	19/21
P.1	83096	968	0	0	0	3	13/21	10/18
